# Neuro-Immune Communication at the Core of Craving-Associated Brain Structural Network Reconfiguration in Methamphetamine Users

**DOI:** 10.1101/2023.12.01.569534

**Authors:** Yanyao Du, Jiaqi Zhang, Dan Cao, Wenhan Yang, Jin Li, Deying Li, Ming Song, Zhengyi Yang, Jun Zhang, Tianzi Jiang, Jun Liu

## Abstract

Methamphetamine (MA) use disorder is a chronic neurotoxic brain disease characterized by a high risk of relapse driven by intense cravings. However, the neurobiological signatures of cravings remain unclear, limiting the effectiveness of various treatment methods. Diffusion MRI (dMRI) scans from 62 MA users and 57 healthy controls (HC) were used in this study. The MA users were longitudinally followed up during their period of long-term abstinence (duration of long-term abstinence: 347.52±99.25 days). We systematically quantified the control ability of each brain region for craving-associated state transitions using network control theory from a causal perspective. Craving-associated structural alterations (CSA) were investigated through multivariate group comparisons and biological relevance analysis. The neural mechanisms underlying CSA were elucidated using transcriptomic and neurochemical analyses. We observed that long-term abstinence-induced structural alterations significantly influenced the state transition energy involved in the cognitive control response to external information, which correlated with changes in craving scores (*r* ∼ 0.35, *P* <0.01). Our causal network analysis further supported the crucial role of the prefrontal cortex (PFC) in craving mechanisms. Notably, while the PFC is central to the craving, the CSAs were distributed widely across multiple brain regions (*P*_*FDR*_<0.05), with strong alterations in somatomotor regions (*P*_*FDR*_<0.05) and moderate alterations in high-level association networks (*P*_*FDR*_<0.05). Additionally, transcriptomic, chemical compounds, cell-type analyses, and molecular imaging collectively highlight the influence of neuro-immune communication on human craving modulation. Our results offer an integrative, multi-scale perspective on unraveling the neural underpinnings of craving and suggest that neuro-immune signaling may be a promising target for future human addiction therapeutics.
