## Supplementary material for "Neuro-Immune Communication at the Core of Craving-Associated Brain Structural Network Reconfiguration in Methamphetamine Users": Supplementary Table 1.xlsx

### Sheet: Sheet1
Gene Symbol	z_score
ZFAND2B	10.8843
MTX1	10.8096
PNMA8B	10.7267
LGMN	10.697
MOAP1	10.5485
TNNT2	10.4322
PNMA6A	10.3907
APBB1	10.3562
HGD	10.3457
GABARAPL1	10.17
ALAS1	10.1178
NCBP2-AS2	10.1148
VCL	9.95175
TWF2	9.94392
FBXO25	9.90895
FBXL15	9.89034
SDF2	9.88421
CTSB	9.88113
RUVBL2	9.87435
PTGES2	9.87277
AKR1A1	9.87157
TRAF3	9.83862
PQBP1	9.79144
GMPPB	9.78103
PHB2	9.77368
POP7	9.76621
DUS2	9.75883
MYOM2	9.75585
CRYBB1	9.74659
NDUFV1	9.73545
PICK1	9.7184
RNF41	9.7129
IFT46	9.70396
OTUB1	9.66937
MTX2	9.65362
HAGH	9.64472
NFU1	9.63551
FAIM2	9.62956
CSRNP1	9.62275
PSMG1	9.61503
FXR2	9.58677
COPS7A	9.58292
CDH13	9.57914
H2AFZ	9.57591
MRPL38	9.57518
KIFAP3	9.54782
DHPS	9.54297
PRPF31	9.53041
PPOX	9.51441
ARL4D	9.50622
FIBP	9.47444
KHDC1	9.46542
ANKRD2	9.46163
RNF25	9.44634
SLC35C2	9.42767
TRMT2A	9.40607
MLF2	9.39463
SCO2	9.38631
DRG1	9.38541
MFSD3	9.38493
MRPS2	9.3813
ADCK2	9.37342
MADD	9.37064
RANGAP1	9.36243
IMP3	9.35891
CDIPT	9.35607
AURKAIP1	9.33413
VPS72	9.30692
NRBP1	9.28792
ABHD16A	9.28662
AARS	9.27312
NOMO1	9.26746
PGS1	9.26272
ADPRHL1	9.26122
TSC2	9.26045
PRELID1	9.2576
WDR74	9.23735
LSM10	9.2263
VPS13D	9.21296
IKBKG	9.20191
ELOF1	9.2002
RETREG2	9.19755
TUBGCP2	9.19208
MDH1	9.18012
WDR46	9.17857
PNMA3	9.16618
MRPL33	9.15348
PI4KB	9.14546
AHSA1	9.13062
RUSC2	9.12209
CUEDC2	9.12115
HSPA1L	9.11577
DCTN1	9.11178
PRPF6	9.11086
P4HTM	9.10893
DDX42	9.10552
MRPL18	9.09412
GARNL3	9.09252
THAP7	9.0858
MRPL4	9.07908
PPIE	9.07846
ARF5	9.07821
SARS	9.07195
NDUFS2	9.0425
CFAP20	9.04243
AP1B1	9.03926
EMC4	9.03712
HPS6	9.03564
CDC37	9.03474
GPR162	9.03297
CASQ1	9.02881
PRKAG2-AS1	9.00881
EXOSC5	9.00507
GABRD	8.99271
MOB2	8.98959
CPNE1	8.97135
RXRB	8.97063
GOT1	8.96839
STOML2	8.96017
GNG3	8.95145
AAMP	8.94568
POLR1C	8.93989
ZNF827	8.9372
TIMM17A	8.93541
IGHMBP2	8.93023
LINC01963	8.92158
AMIGO1	8.91847
ABCA3	8.90049
RNF111	8.89543
SNX17	8.88932
CTSA	8.889
UQCRC2	8.88842
SMIM12	8.88715
ABCF2	8.88462
ATP6V1A	8.87803
CUL9	8.86724
NBEA	8.86573
SLC25A11	8.86395
EIF4A2	8.86307
PEF1	8.85639
SNRPA1	8.85216
LRSAM1	8.84941
SPAG7	8.84904
IGSF21	8.84748
PPP5C	8.84656
CTNNBL1	8.83993
PPME1	8.8373
PIP4P1	8.82443
ACD	8.82317
AUP1	8.82149
PDCD6	8.80779
PIH1D1	8.80759
ACOT4	8.80067
FAM92A	8.79563
KLHDC3	8.7878
UBC	8.78731
MPG	8.78356
MAP1S	8.77231
PGBD1	8.76298
RAF1	8.75482
CTU2	8.75408
TMEM70	8.75317
EIF2B5	8.74598
ERGIC2	8.74576
TNNT3	8.74519
TFIP11	8.74416
LRRC47	8.74036
MALSU1	8.73815
PSAP	8.73482
U2AF1L4	8.72787
NABP2	8.72461
C19orf47	8.70697
MCOLN1	8.70655
NTMT1	8.67601
USP19	8.6727
DUSP12	8.6662
TMEM14A	8.66471
YARS2	8.66326
CDIP1	8.66132
SLC25A3	8.65763
KHK	8.6557
MRPL39	8.64649
ARMC6	8.63532
NUDC	8.63112
SUGP1	8.6246
HSPA8	8.62415
OXSM	8.62259
E2F1	8.62236
NAA20	8.62
SH3GLB2	8.61525
IFT57	8.61516
SERP2	8.61419
NRGN	8.60486
CLTA	8.59921
AP4M1	8.59819
NQO2	8.59546
ALKBH3	8.5877
TRAPPC3	8.58479
FARSA	8.58237
TBC1D25	8.58204
ASGR2	8.58163
PPIAL4G	8.58016
CRELD1	8.57903
WNT7A	8.57064
PRMT5	8.56217
ENPP5	8.56057
NEURL4	8.55741
SLCO2A1	8.55088
SLU7	8.54709
SLC25A4	8.54628
NDUFA8	8.54277
HIKESHI	8.53983
STRIP1	8.53664
VPS33B	8.53078
GALNT9	8.52838
VDAC3	8.51916
CLP1	8.513
MUS81	8.50806
TMEM183A	8.50432
AP2M1	8.5039
SMUG1	8.50095
NRBF2	8.50033
CIDECP	8.49003
POLE3	8.48528
LAMB3	8.48041
SNRPB	8.47983
NR2F6	8.47815
POLR2E	8.47541
DTX4	8.47364
ZGPAT	8.47349
GPS2	8.47293
RALY	8.4723
SRP68	8.47151
EI24	8.46277
PIN1P1	8.46214
STIP1	8.45972
METTL13	8.45846
PMS2	8.45244
PINK1	8.44547
SLC4A1AP	8.4452
SLC25A42	8.4382
ATG5	8.43376
CAD	8.43092
GSTO1	8.42991
LETMD1	8.42588
MLST8	8.42544
PMPCB	8.42513
DALRD3	8.42468
WBP2	8.42383
RTP1	8.42123
SEZ6L2	8.4173
RPF2	8.41238
ACSF3	8.41117
SDF4	8.40699
KBTBD11	8.4051
TM9SF2	8.4033
CLSTN3	8.40312
P2RX6P	8.40184
PAIP2	8.39924
VPS28	8.39802
CIDEC	8.38858
ANKRD39	8.38755
DDX1	8.38555
EGFL7	8.38376
UNC50	8.38175
RNF40	8.38144
SNU13	8.37892
MMADHC	8.37529
ENO2	8.36993
RANBP2	8.36895
REPS2	8.36687
POLR2H	8.36618
EIF1AD	8.36561
PSMD11	8.36465
IGFBP2	8.36365
LONP1	8.34252
YEATS4	8.34104
ATXN2	8.33634
ATP6AP1	8.33454
MAGEF1	8.33025
SKIV2L	8.32631
IFFO2	8.32402
DHRS7	8.3181
HEMK1	8.31263
LMO4	8.30714
PLEKHA1	8.30395
MARF1	8.30248
UQCRH	8.29856
IFFO1	8.29257
EXOSC9	8.28961
KIF17	8.28537
OVOL2	8.28531
CRAT	8.28333
TIMM44	8.28284
APEH	8.28177
NFKBIL1	8.28102
TRMT10C	8.27493
SNRNP25	8.27475
LOC344967	8.25747
STK19	8.25685
UNC45A	8.23882
SQSTM1	8.23799
ASNSP1	8.23374
BAG6	8.23257
ATP6V1F	8.22694
TSR2	8.22394
PWP2	8.22006
TSPOAP1-AS1	8.21537
NDUFV2	8.21104
ATP6V0D1	8.20112
EBNA1BP2	8.19656
TMEM205	8.1916
SH2D3C	8.18904
ALDH1L2	8.18894
NAE1	8.18872
NDUFB8	8.18789
MANBAL	8.18298
PIP4K2C	8.17722
CCT7	8.17421
MED22	8.17385
C12orf43	8.17152
TRAPPC2B	8.16477
PNMA1	8.16464
ATG101	8.16408
DGUOK	8.16238
PSMG3	8.16002
ELP3	8.15879
GATB	8.15817
VDAC1	8.15416
DPM1	8.14986
ELOC	8.14918
CCDC124	8.14853
TPST2	8.1467
NOSIP	8.14546
C1orf43	8.14235
ENDOG	8.13934
BCAS3	8.13588
PIN1	8.13451
KLHDC2	8.13442
APBB3	8.13397
ATP5F1A	8.11801
GAS8	8.11563
ALDOA	8.11467
RNF175	8.11242
PGK1	8.10603
CCNDBP1	8.1053
MRPL9	8.1046
ZFPL1	8.10158
STXBP5	8.10112
NCKIPSD	8.10076
GPX1	8.1001
SELENOH	8.09653
WDR45	8.0955
CIDEA	8.09376
SPSB3	8.09234
PIN4	8.08681
BCKDHA	8.08418
SNX14	8.08383
KAT5	8.0804
KLHL22	8.0782
CCDC149	8.07745
NAB2	8.07549
NMRK1	8.0734
CHMP5	8.0723
COQ6	8.0714
RHBDL1	8.07015
COA1	8.06213
SYNPO2	8.05713
MROH1	8.05567
TCF25	8.04553
DNM1P50	8.0445
TM6SF1	8.04397
AES	8.03987
BCL2L1	8.03862
PPP2R5B	8.03751
VTA1	8.03701
EIF4H	8.03649
PRPF19	8.03644
UBA2	8.03572
FLOT1	8.03411
TOMM20	8.03305
RXFP1	8.02996
THYN1	8.02154
TCEA2	8.02079
FAM168B	8.02039
FBXW7	8.01804
PP12613	8.01195
MBLAC1	8.01089
PHKG2	8.00591
CHD8	8.00255
PMPCA	8.0024
EMC3	8.0006
TIAM2	8.00014
KCNF1	7.99735
NLN	7.99456
ECSIT	7.99399
TEX29	7.99286
RPUSD3	7.99278
GRINA	7.98845
CD2BP2	7.98773
TUBA3C	7.98752
RHOT2	7.98059
BECN1	7.97862
CDK10	7.97832
SGSM3	7.97365
DPAGT1	7.97345
DDX56	7.97083
CYC1	7.97071
KCNJ4	7.96218
NARF	7.9611
LOC100506388	7.95901
LHPP	7.9587
FBXO40	7.94813
RNF123	7.94771
TSPAN7	7.9474
ABCF1	7.94509
HINFP	7.93699
NDFIP2	7.93456
VPS25	7.93318
MKKS	7.93102
ATP6V1E1	7.92696
MIR22HG	7.92493
SCN8A	7.92421
PELO	7.92229
RSL24D1	7.921
ZKSCAN5	7.9178
PCGF3	7.91719
MRM2	7.91501
CCDC12	7.90974
TBRG4	7.90754
OSBPL1A	7.90684
BNIP3L	7.90671
RMND1	7.90529
YRDC	7.90459
MEN1	7.89898
NIF3L1	7.89673
TBL3	7.89561
CD163L1	7.88712
CDKN2AIPNL	7.88237
MREG	7.88171
SCG5	7.88083
SND1	7.87699
IQSEC1	7.87364
SIRT7	7.87303
DNAJA2	7.87161
RNF8	7.87029
NTN4	7.86497
SAT2	7.86392
CAPNS1	7.86389
MCCC1	7.85559
C16orf91	7.85393
KATNB1	7.85359
TYRP1	7.85341
MPND	7.8511
EFNA3	7.85103
UROD	7.85032
DDX27	7.84505
PEX11B	7.84492
DCAF6	7.84458
GPR137	7.83595
COX5A	7.83568
YPEL5	7.82671
SUCLA2	7.82552
GRSF1	7.82512
UCKL1	7.81536
PRADC1	7.81301
STUB1	7.81089
FNDC4	7.80631
GPS1	7.80368
MORF4L1	7.80315
IMP4	7.80311
HACL1	7.80052
GGNBP2	7.79967
CC2D1A	7.79954
GSK3B	7.79869
HSF2	7.79268
OSBPL3	7.79262
COMMD10	7.79105
KLHDC9	7.78922
BICD1	7.78877
NAP1L2	7.78581
BTBD10	7.78556
NDEL1	7.78451
BAG5	7.78337
TACC1	7.78109
PSMB5	7.78056
ANAPC2	7.78043
GMEB1	7.7779
DCTN2	7.77613
RC3H2	7.77571
PTPRK	7.77324
PSMC3	7.77177
CDC123	7.77037
HTRA2	7.76926
OR52K2	7.76421
MRPS7	7.76299
LOC100128239	7.75585
PPP1R14C	7.75236
FBXW5	7.75066
FCRLB	7.74996
DCAF8	7.74846
KLF6	7.74127
MDGA2	7.73592
SUMO1P1	7.73105
NEU1	7.73031
GTDC1	7.72806
SNAP25	7.72589
MED10	7.72506
RDH13	7.72308
MARS	7.7214
IAH1	7.72089
DPY19L1	7.71691
MRFAP1	7.71081
TMEM203	7.70971
CLN6	7.70314
USO1	7.69886
ZNF622	7.69761
MAF1	7.69128
CX3CL1	7.69079
TCIM	7.68941
KHDRBS3	7.68871
SDK1	7.6864
ASNA1	7.67409
CKAP5	7.67164
NGDN	7.67075
CLTC	7.66718
EPHX4	7.66533
RTN1	7.66411
CEP63	7.6635
FAM160A2	7.66076
HS3ST2	7.66049
ISCU	7.65773
GAK	7.65518
ADAT1	7.65455
CAPN1	7.65311
GNA14	7.64826
DHX16	7.64731
UTP18	7.64453
LINC00672	7.64385
NANOS3	7.64325
POLG	7.64041
KAT7	7.64039
AIMP2	7.64026
CDCA5	7.63758
ZNF25	7.63445
PEX14	7.63436
SMPD4	7.62786
WAC	7.62598
WDR61	7.61987
MRPL36	7.61927
FEZ2	7.61392
NAP1L1	7.61249
UTP3	7.61239
ZBBX	7.60858
CTSF	7.60816
SETD1B	7.60796
UQCRHL	7.60774
RBMX2	7.60519
BLVRA	7.60311
CFAP36	7.601
HAX1	7.60084
FAM228A	7.59907
AP4S1	7.59584
CASC1	7.59567
FASTKD5	7.5955
DHRS7B	7.59429
SRSF7	7.59334
SLC35F1	7.5928
PWP1	7.59279
LRRC8B	7.59121
KREMEN2	7.58901
TRMT1	7.58615
GLRX2	7.58479
COASY	7.58029
WDR24	7.57708
POLR2B	7.57556
CARS	7.57357
DCTN3	7.57322
LOC105376360	7.56911
FBXO33	7.56863
NRDC	7.5666
PPP1R3F	7.56418
DCAF10	7.55461
PFKP	7.55314
DNAJA3	7.55198
KPNA4	7.55063
MCHR1	7.54864
CLTB	7.54486
APBA2	7.54224
ZNF554	7.5417
TERF2	7.54006
SLC20A1	7.5395
KCNS3	7.53408
PWARSN	7.53154
RINT1	7.53017
SBNO2	7.52679
PPRC1	7.52084
RBM23	7.52012
GHITM	7.51942
RAB26	7.51845
TEX47	7.51714
HPRT1	7.51442
MCRIP1	7.50797
SEC13	7.50676
DEDD2	7.50248
DHX30	7.50179
ADCK1	7.50124
TBCC	7.49891
FUT5	7.49872
ATP6V0C	7.49866
NREP	7.49802
TTC19	7.49464
PCSK1	7.49301
ASGR1	7.49295
MRNIP	7.49248
ATAD3B	7.4906
CEACAM19	7.4864
FLJ33534	7.48442
ATAD3A	7.47996
PAPD5	7.47703
TPRA1	7.47517
RMDN3	7.47503
TMEM184B	7.47487
IFITM10	7.47369
IER5	7.47239
HOOK2	7.47218
BOLA3-AS1	7.47096
SNUPN	7.46925
SDHAF1	7.46787
EHD3	7.46696
PCID2	7.46671
ADAMTS10	7.465
GBF1	7.46455
RHEB	7.46298
ATG9A	7.46195
RAD23A	7.4583
BABAM1	7.45704
UGP2	7.45467
LAGE3	7.45378
THAP11	7.45118
ATP5PF	7.44979
FSD1	7.44904
NME7	7.44873
FLYWCH1	7.44324
KCNJ11	7.44308
PHF20	7.44284
FEN1	7.4422
C12orf57	7.43991
ABHD8	7.43911
PAF1	7.43512
GSTA4	7.43394
CLK2	7.43325
SDHB	7.42759
ETS2	7.4271
COPA	7.42672
QARS	7.42633
CTSD	7.42395
NDUFA9	7.42291
THAP3	7.42042
EAPP	7.41725
GPR20	7.41649
E4F1	7.41601
ANAPC7	7.41552
TACO1	7.41503
ADPRHL2	7.41446
PARL	7.41205
MYT1L	7.40764
DNAJC18	7.40568
YPEL3	7.40522
SPRYD3	7.40314
SLC25A6	7.40236
CCNI	7.40236
ZNF780A	7.40053
ASB2	7.39923
RHOV	7.39907
ACTL6B	7.39814
PORCN	7.39717
DPH2	7.39641
KIAA1614	7.38569
NDUFAF5	7.38411
ATXN7L3	7.38297
VPS16	7.38118
MRPL16	7.38074
BRD9	7.37877
ZNF385D	7.3765
DAPK3	7.37566
CCT4	7.37407
GUCA1B	7.37325
ORM1	7.37281
PARK7	7.37277
POP4	7.37178
RHEBL1	7.37118
ACYP1	7.3697
THEMIS	7.36859
PHF23	7.36493
OLA1	7.36222
CNTNAP2	7.36219
COL5A2	7.36032
TPK1	7.35894
G6PD	7.35841
FITM2	7.35716
DGCR5	7.35307
PDHA1	7.35235
SNRNP200	7.3495
TICAM1	7.34791
DLD	7.34496
PARD6A	7.34302
DNAJB6	7.3415
RAC1	7.33972
STEAP2	7.33843
ZMYND19	7.33791
MED27	7.33721
MON1A	7.33688
SPATA2	7.33524
XPO6	7.33061
HDDC3	7.3291
SLC35B1	7.32509
TMEM161A	7.32213
ZNF365	7.32054
LRIF1	7.32045
LCMT1	7.31989
PPM1A	7.31764
RAD23B	7.31726
MPPED1	7.31528
UNC5A	7.31525
C19orf66	7.31489
PHLDB2	7.31188
NOXA1	7.31131
FRMPD4	7.30997
TBC1D1	7.30853
ATP5MD	7.30594
TTC5	7.3058
PPARG	7.30511
SOWAHB	7.30427
PAFAH1B1	7.30381
TUBA4B	7.30091
METTL21A	7.29938
SPDEF	7.2993
USP39	7.29904
TTI2	7.29898
C3orf80	7.29879
GALNT17	7.29822
BLMH	7.29817
HNRNPUL2	7.29734
GTF3C1	7.29614
TPX2	7.29437
TMEM155	7.293
RHCG	7.29281
VCPKMT	7.29202
FLAD1	7.28736
TRIR	7.28589
SPAG5	7.28441
CDK5	7.28313
MRPS18C	7.28118
CNN1	7.28109
CRTAC1	7.27955
FBXO16	7.27666
MRFAP1L1	7.27539
CCNL2	7.27275
IER3IP1	7.26937
NTHL1	7.26704
PPA2	7.26435
MIGA1	7.26398
ASL	7.2605
CCM2	7.25975
BRCC3	7.25866
GALNT11	7.25793
C7orf26	7.25484
YWHAG	7.25445
CHGA	7.25437
ZFYVE21	7.25326
IGFBP6	7.25267
STEAP1	7.25136
AKAP8	7.25132
PRPF8	7.25101
TRIM28	7.24708
ACTR1B	7.2445
SS18L2	7.24124
KLC4	7.24081
PA2G4	7.24035
HK1	7.24012
DMAP1	7.24007
HERC6	7.23673
CSRNP2	7.23297
TUBG2	7.23216
FOXRED1	7.22989
CSPG4P1Y	7.22844
LOC100126784	7.22831
GPATCH3	7.22587
PSMA6	7.22502
PPFIA3	7.22228
MEDAG	7.22176
NDUFB2	7.21536
PRSS16	7.21353
C11orf87	7.2128
DHRS11	7.21125
GABRG2	7.21002
VSNL1	7.20512
NGRN	7.20399
SENP3	7.20234
CMAHP	7.19803
GLT1D1	7.19718
AKT1	7.19717
NUAK1	7.1939
SLC26A6	7.19322
KNSTRN	7.1929
SLC2A8	7.19232
BEND5	7.1914
LOC108783654	7.19005
EFNA5	7.18658
SELENOO	7.18555
HSPB3	7.18327
MRPL54	7.18026
SPTBN5	7.17898
FHL2	7.17835
IFT172	7.1781
XRCC1	7.17758
PAK5	7.17601
ZNF513	7.1745
GPI	7.17379
GBAP1	7.17323
NDUFB4	7.16891
HACE1	7.16832
CKB	7.16765
GBA2	7.16404
LOC440300	7.16141
DUSP6	7.15954
LAMTOR3	7.15574
IQCB1	7.15553
ANKRD34A	7.14974
ZBTB11	7.14916
SDHA	7.14882
REX1BD	7.14852
NOVA1	7.14393
FBXO22	7.14377
TRNAU1AP	7.14345
PPIAL4A	7.14274
GMPR2	7.14263
KLHL42	7.13887
RETREG3	7.13617
PRDX3	7.13609
RAD51C	7.13364
INIP	7.12891
KAT2A	7.12852
EID2	7.12701
SNAP47	7.12494
LINC01116	7.12387
OXA1L	7.12273
MPC2	7.11963
COQ3	7.11932
CNOT10	7.1192
ACTN2	7.1189
C6orf106	7.11889
VSTM2A	7.11838
SLC25A44	7.11714
TIMM23	7.11391
NARFL	7.11239
ARFIP2	7.11189
SHOC2	7.10958
NMNAT2	7.1085
COMMD7	7.10669
ZNF821	7.10645
EPHB3	7.10624
PSMB3	7.1009
CHAF1A	7.09655
FMN1	7.09253
CNOT2	7.09127
LOC407835	7.09006
SMYD2	7.08956
NECAB1	7.0861
CSPP1	7.0822
CZ1P-ASNS	7.08037
GPR26	7.07922
RABEPK	7.07806
HEXIM2	7.0776
LUZP1	7.07551
TC2N	7.07515
UTP4	7.07422
LOC389705	7.07234
CALHM1	7.07138
ALKBH4	7.07004
PITPNB	7.06921
NEDD8	7.06918
VAMP4	7.06824
SBNO1	7.06796
GS1-124K5.11	7.06568
COPS7B	7.06554
FKBP3	7.06487
CCDC9	7.06232
THEM6	7.06105
ZNF436-AS1	7.06037
COX4I1	7.05987
KCNJ6	7.05935
NDUFAF1	7.05907
PFKM	7.05832
PDK3	7.05712
NRIP1	7.05596
TEFM	7.05482
IGSF8	7.053
RPS6KL1	7.05188
RIMS3	7.0513
BAP1	7.0488
MTMR9	7.04741
UBE2T	7.04587
TUBGCP6	7.0458
GNA11	7.04458
ENDOV	7.04374
BDH1	7.04248
TUBGCP5	7.04236
RSL1D1	7.04056
GPAT4	7.03982
MYO5A	7.03869
FTSJ1	7.03541
IGIP	7.03383
C1orf123	7.03364
CD47	7.0327
PPM1G	7.03106
SH3BP5	7.03096
AP2S1	7.02986
RANBP9	7.02746
PSMC6	7.02604
RASGRF2	7.02405
NCAPH2	7.02008
PPP1R12C	7.0176
ARHGAP20	7.01592
RNF208	7.01467
GABRA1	7.01287
DNMT1	7.00457
ZFP1	7.00316
PPP2R1A	6.99796
MEPCE	6.99608
CCDC22	6.99581
DCLRE1A	6.99549
TOX	6.99426
GEMIN2	6.99272
PRDM8	6.9901
NXPH3	6.989
HCN1	6.98776
SLC39A14	6.98769
UBL4A	6.98663
PCBP1	6.97725
CLPX	6.97489
HKR1	6.97379
SAMM50	6.97139
ZMAT5	6.96961
DBNL	6.9695
ERGIC3	6.96944
LRRC38	6.96817
ACAD9	6.96788
UGCG	6.96755
AKAP11	6.96553
BLOC1S4	6.96549
WDR83	6.96522
LSM1	6.9638
APOO	6.96319
ANKRD46	6.95912
LOC341056	6.95761
DDOST	6.95624
NIT1	6.9555
TUBGCP4	6.955
TCP1	6.95394
PNMA2	6.95308
EXOSC4	6.95252
SERINC3	6.95226
TSTA3	6.95209
GDPD1	6.9499
TMUB2	6.9489
ADRA2A	6.94555
LRRC14	6.94377
ATP5MC2	6.94164
BRK1	6.939
PCMT1	6.9366
SMIM24	6.93344
PRDX5	6.92924
LOC101929066	6.92896
PPIA	6.92444
C1orf74	6.92275
RFPL3	6.92215
CACNA2D3	6.92158
RIT2	6.92062
ATG4D	6.92047
GNPNAT1	6.91871
ANKRD13D	6.9173
PIAS4	6.91653
SYT13	6.91452
UBXN6	6.91174
MRPS18A	6.90945
PXYLP1	6.90895
COX11	6.90852
TESPA1	6.90737
NPLOC4	6.90712
PPP1R15A	6.90472
HTR5A	6.90324
NDUFA4	6.9028
CCDC34	6.90277
PIP5K1B	6.90146
LOC729930	6.90086
RAB6B	6.89985
NUPL2	6.89908
PKDCC	6.89699
