## Supplementary material for "Neuro-Immune Communication at the Core of Craving-Associated Brain Structural Network Reconfiguration in Methamphetamine Users": Supplementary Table 2.xlsx

### Sheet: Sheet1
Gene Symbol	z_score
HUS1	-10.0007
IPMK	-9.95493
KHSRP	-9.61127
ZNF569	-9.54141
MLF1	-9.43344
CASC4	-9.37113
TMEM254	-9.36018
RFX2	-9.33149
EIF5AL1	-9.28539
C3orf38	-9.2559
ALDH5A1	-9.19858
CCNK	-9.11503
UBR5	-9.08423
ZNF600	-9.07702
LPIN1	-9.07193
FYN	-9.06458
ADH5	-9.02347
CARF	-8.99978
SLC25A33	-8.98453
HEY1	-8.95575
ZNF532	-8.91901
ZNF254	-8.89811
TMEM126B	-8.88703
ZNF516	-8.86549
CCDC85C	-8.81144
RAB7A	-8.81141
CTXND1	-8.80716
LIMK2	-8.79965
MINK1	-8.79439
KIAA1143	-8.7459
PYGM	-8.73832
ELAVL1	-8.72216
YWHAE	-8.71124
ENAH	-8.66771
EIF4EBP2	-8.65393
GSR	-8.64463
LIFR-AS1	-8.642
SS18	-8.62374
PSIP1	-8.61106
SSR1	-8.60416
TRIQK	-8.58427
LRRC4B	-8.57974
APOC1	-8.57457
MCPH1-AS1	-8.54447
CD46	-8.53414
PKNOX1	-8.52716
KMT2C	-8.52558
RAB21	-8.52081
RNF217	-8.51774
DNAAF5	-8.51345
WDR43	-8.50861
ZFP90	-8.50692
NDST1	-8.50576
YTHDF3	-8.50364
COPB1	-8.49624
MAOA	-8.48199
CASK	-8.46709
GPR75	-8.45624
MTM1	-8.45472
RAB8A	-8.45417
BSCL2	-8.45348
SCRN1	-8.4522
KPNA3	-8.45044
ACOT11	-8.44358
ATP1B2	-8.42396
PPP1R8	-8.41032
SMARCE1	-8.40188
WWOX	-8.4001
SYT11	-8.38707
SGPP1	-8.37281
PDIA3	-8.37107
TRPC1	-8.36372
BMP2K	-8.35902
PTGES3	-8.35812
NLGN3	-8.34651
HTATSF1	-8.34496
SDS	-8.34282
FHL1	-8.3135
MMGT1	-8.31197
TMEM100	-8.30934
ANK2	-8.30464
ZNF765	-8.29838
PIK3C2A	-8.28857
CCDC88C	-8.28138
NBR1	-8.27751
LIG3	-8.27515
MAMLD1	-8.24498
USP24	-8.24362
THAP5	-8.23501
SUGCT	-8.23128
MATN2	-8.2299
PHC3	-8.22322
MAP3K7	-8.1662
PGGT1B	-8.16441
TRIM25	-8.16249
MSL1	-8.15757
SESN3	-8.14813
BMPR1B	-8.14487
CNOT1	-8.13366
ZMYND11	-8.12783
FNDC3A	-8.12596
SPTBN1	-8.12286
PHKA1	-8.10544
C3orf70	-8.09202
MPIG6B	-8.09092
2024-03-07	-8.08656
QSER1	-8.07027
TET2	-8.06723
SUCO	-8.06315
HMGN1	-8.05751
HNRNPUL1	-8.05546
LMAN1	-8.05202
RSPRY1	-8.04956
APPL2	-8.04736
M6PR	-8.04686
MIB1	-8.04606
LRP4	-8.04428
BCCIP	-8.0405
LOC100129034	-8.03972
RHPN2	-8.03912
FUBP3	-8.03867
ZC3H7A	-8.03738
CLINT1	-8.03273
EXOC4	-8.02227
OPHN1	-8.01338
PDE3A	-8.01096
UBXN4	-8.00588
SLFN11	-8.00567
GTF2I	-8.00498
BTN2A3P	-8.00423
DERL1	-8.00017
GDF11	-7.99793
TIGD7	-7.99761
AKIRIN2	-7.99506
IPO8	-7.99049
LONRF3	-7.98361
EBF4	-7.97465
TMEM106B	-7.96661
ZNF468	-7.96658
ZNF611	-7.96323
LEMD2	-7.96249
ZNF471	-7.96227
PAPOLA	-7.96126
NUCKS1	-7.9592
BMPR1A	-7.9558
NR2F2-AS1	-7.94553
NT5C2	-7.93334
GLUD1	-7.93303
GSTCD	-7.92602
MCCC2	-7.92287
LRTOMT	-7.92089
CBX5	-7.91869
GNAL	-7.91831
NDRG2	-7.91059
VMA21	-7.91059
THBS1	-7.90868
ARHGAP5	-7.90775
FTO	-7.90761
NUTF2	-7.90753
KDM1B	-7.89087
RGS8	-7.8897
STAT1	-7.88542
IFT81	-7.87626
NLGN4X	-7.87421
USP14	-7.87393
ADAM10	-7.87359
AJM1	-7.86704
TXNRD1	-7.8637
SLC27A1	-7.85984
MID1	-7.85869
PRTFDC1	-7.85772
UBE2R2	-7.857
NPAT	-7.85343
ZNF613	-7.84454
PDIA3P1	-7.84158
MDM4	-7.84083
HYOU1	-7.83835
CPNE3	-7.832
AQP5	-7.82793
CHAD	-7.82775
SLC35D1	-7.82643
FAM155B	-7.82476
G3BP1	-7.82173
AKIRIN1	-7.81962
ZNF462	-7.8176
ACTR3	-7.81301
CLEC2D	-7.81257
PCDHGC3	-7.80994
MOB1A	-7.8057
ADK	-7.80195
ZNF675	-7.78871
NR2F2	-7.784
SMIM10L1	-7.78385
HGH1	-7.77983
STARD7	-7.7783
DCHS1	-7.77147
PALLD	-7.76683
WRN	-7.76628
SULT1C4	-7.76013
CNOT4	-7.75921
C6orf89	-7.75852
DNAJC10	-7.75047
FAM198A	-7.74471
ZNF808	-7.74014
SDC2	-7.73809
ZNF680	-7.7281
C20orf96	-7.70876
TDRP	-7.70539
HNRNPU	-7.70106
THOC1	-7.69251
FAM204A	-7.69136
MCM3	-7.68882
HID1	-7.68052
NOP14	-7.68018
NUCB2	-7.6742
SLC17A4	-7.66927
TRIM61	-7.66563
PDCD10	-7.66453
DIMT1	-7.66416
ACSBG1	-7.66257
CAV2	-7.66111
MAP7D3	-7.65759
SPDL1	-7.65245
ZNF717	-7.65124
PCNX4	-7.64988
SLITRK2	-7.64692
YIPF4	-7.64442
NAT10	-7.64408
HIF3A	-7.64304
CFLAR	-7.64096
ACADSB	-7.64093
ATP10D	-7.63872
SFPQ	-7.63787
ADIPOR1	-7.63562
TXLNA	-7.63188
ARCN1	-7.6299
CHRNA3	-7.62802
LOC728024	-7.62737
KBTBD6	-7.6224
FAM196A	-7.61963
YWHAEP1	-7.61571
ZNF843	-7.61437
TUBA3D	-7.61436
TMEM91	-7.60916
2024-03-03	-7.60773
DNAJC8	-7.60771
SPAST	-7.59602
TCEA1	-7.59552
SLC18B1	-7.59361
RCAN1	-7.58914
SARAF	-7.58799
ARID3B	-7.5878
GLUD2	-7.58657
DTNA	-7.58371
XRCC5	-7.58263
NUP37	-7.57967
RIN2	-7.57766
PSPH	-7.57614
TAB2	-7.5759
GXYLT1	-7.57516
ZNF449	-7.57287
ABRAXAS2	-7.56829
NIPSNAP2	-7.56536
BRAP	-7.5644
MGC70870	-7.56435
H6PD	-7.5601
SRI	-7.5576
CCDC8	-7.55739
ATR	-7.55733
RAB5A	-7.55663
JAG1	-7.5486
MCL1	-7.54818
DCAF12	-7.54654
SDE2	-7.54412
ZNF841	-7.54278
ARGLU1	-7.53995
OPA1	-7.53984
RUFY3	-7.53828
RAB42	-7.53595
FRS2	-7.52871
CCDC191	-7.52806
EP400	-7.52566
LRIG1	-7.52247
USP3	-7.51118
DNAJC9	-7.51115
AFF4	-7.51091
SNX19	-7.50398
EXOC5	-7.50214
TNS3	-7.5014
OTUD6B	-7.50057
EPN2	-7.4993
SLMAP	-7.49887
ABCD3	-7.49467
CDV3	-7.49225
TRNT1	-7.48855
TBC1D10A	-7.48692
KMT2A	-7.48186
KDM2A	-7.48091
WBP11	-7.47896
EXOSC3	-7.47771
OGFRL1	-7.47743
ERCC8	-7.47051
CMTR2	-7.4649
YIPF6	-7.46362
RNF212	-7.46353
ATF7IP	-7.45891
SP4	-7.4556
TTC30A	-7.4518
MAP3K2	-7.44791
SCYL2	-7.44575
KLHL9	-7.44574
C1orf61	-7.44546
MTERF2	-7.44265
IFT52	-7.4421
CYB5R3	-7.44157
NHSL1	-7.43892
KCNE5	-7.42639
ASIC1	-7.41517
TMED2	-7.41376
IFITM4P	-7.41324
ANP32D	-7.41087
FGFR4	-7.40993
CAPRIN2	-7.40945
MTOR	-7.4094
RAB5B	-7.4088
IQCH	-7.40879
LRP1	-7.40862
LRRC8A	-7.40832
FAM192A	-7.40816
DPY19L3	-7.40797
SPG11	-7.40299
TNRC18	-7.40263
DNAJC13	-7.39622
CAAP1	-7.39575
CAPN2	-7.39262
CEP41	-7.39029
ACSS3	-7.38539
HDHD3	-7.3796
S1PR1	-7.37952
LENEP	-7.37897
RBL2	-7.37783
CASKIN2	-7.37406
ATP6V0A4	-7.36713
EML4	-7.36639
ZNF275	-7.35711
CMTM6	-7.35517
STMP1	-7.35348
ATP1A2	-7.35203
CASC2	-7.35142
LINC01278	-7.35132
FBXO36	-7.34794
BIRC2	-7.34637
OSBP	-7.34403
TH	-7.3434
MTHFD2L	-7.34071
TMOD3	-7.33526
PCDHGB7	-7.3338
LINC00367	-7.33209
SREK1	-7.33139
SLC35F5	-7.33077
SLX4IP	-7.32937
SCAF1	-7.32808
OSBPL11	-7.32449
SRSF5	-7.31876
PABPC1	-7.31754
TK2	-7.31733
MRE11	-7.31684
COBLL1	-7.31664
AMOT	-7.31405
C6orf118	-7.30824
MINCR	-7.30792
SPAG16	-7.30681
ZDHHC24	-7.3041
YES1	-7.30338
PARP14	-7.29956
SSR3	-7.29658
PRKRIP1	-7.29617
FZD2	-7.29535
ZNF813	-7.2948
GPRC5C	-7.29352
ZNF112	-7.28158
PARD3	-7.28151
RIPK1	-7.28133
TAF9B	-7.2811
AUTS2	-7.27926
ERLIN2	-7.27818
NUDT21	-7.27677
CCT6P3	-7.27508
ELMOD1	-7.27234
TIGD1	-7.27213
U2SURP	-7.27074
SP3	-7.2697
ATXN1L	-7.26735
HERC2P11	-7.26374
NAMPT	-7.26325
PGRMC2	-7.25945
MAPRE2	-7.25732
SAMD9L	-7.25719
NCOA4	-7.25653
C2orf73	-7.25446
GTF2H3	-7.25402
CC2D2B	-7.24539
CHMP7	-7.24364
GALNT7	-7.24249
FGFR3	-7.23847
FAM199X	-7.23811
SLC22A15	-7.2376
BSND	-7.23758
PDLIM5	-7.23708
MACF1	-7.23702
SRSF6	-7.23618
CSNK2A1	-7.23347
NEBL	-7.23222
ZNF707	-7.23187
ROCK1P1	-7.22838
SBF2	-7.22641
EXD2	-7.22626
KRTAP10-10	-7.22416
AGT	-7.22124
CYBRD1	-7.21907
CXCL3	-7.21818
OSTCP1	-7.21636
ABHD2	-7.21369
COL9A1	-7.21337
TAOK2	-7.21224
IL17RA	-7.21115
TMED7	-7.21038
CYLD	-7.20995
DBR1	-7.20818
C11orf94	-7.20495
IGFBPL1	-7.20264
CASTOR1	-7.19934
GPR137B	-7.19662
PCDHGA3	-7.19615
TRIL	-7.19513
RPN2	-7.18953
CPSF7	-7.18856
CACFD1	-7.18788
GAREM2	-7.18151
S100PBP	-7.18098
TRABD2B	-7.1798
ZNF320	-7.17166
SDC3	-7.16753
COPS2	-7.16595
KLHL13	-7.16382
SYNJ2BP	-7.16329
KRTAP19-2	-7.16126
KMT5A	-7.15928
ETNPPL	-7.15745
DHX40	-7.15745
MISP3	-7.15633
ERC1	-7.1555
SLC15A3	-7.14602
CDKAL1	-7.14244
MUC4	-7.1411
SLC24A3	-7.13856
GCM1	-7.13739
SLC35G6	-7.13548
SLC34A3	-7.13239
ARSB	-7.12538
PIPOX	-7.12328
DNAJC3	-7.1216
SUGT1P1	-7.1171
PEX2	-7.11601
FNIP1	-7.11101
TSPAN12	-7.10809
SNTA1	-7.10802
ITPRIPL2	-7.10644
DDX6	-7.10441
PCDH15	-7.09857
DHODH	-7.09844
AK8	-7.0977
CADM1	-7.09584
INPP4B	-7.07972
STX18	-7.07752
TMEM87B	-7.07546
CTNNB1	-7.07541
TGOLN2	-7.07339
RAVER2	-7.06924
ADA2	-7.06652
NCBP2	-7.06519
RNF19B	-7.06314
INTS2	-7.05794
FBXL3	-7.05475
GPR19	-7.05087
BNIP1	-7.04898
EPHA6	-7.04723
PROSER2	-7.04618
PATZ1	-7.04496
PRDX6	-7.0432
HIST1H1C	-7.04044
TOM1	-7.0394
NT5E	-7.03764
TMEM131	-7.03672
EPHX1	-7.03233
HDGF	-7.03102
IFT20	-7.03087
PTPN22	-7.02906
MRPL1	-7.02508
EXOC2	-7.02258
HPGD	-7.01955
RASGEF1B	-7.01665
ROBO1	-7.01655
HNRNPH2	-7.01598
TRIM8	-7.01391
AK3	-7.01289
LSM12	-7.00725
PTPN13	-7.00688
FBLN2	-7.00682
DNMT3A	-7.00154
INTS6	-7.00003
SOX21	-6.99948
ZNF157	-6.99446
ARHGAP18	-6.99353
CAPN7	-6.99056
CHDH	-6.98904
LRCH2	-6.98446
CILP2	-6.9818
IFT74	-6.97375
SLC4A3	-6.97072
FYTTD1	-6.96386
PMS2CL	-6.96296
SLC6A15	-6.9591
CECR2	-6.9591
EIF2AK4	-6.95738
CTSO	-6.95606
OAS3	-6.9539
F2RL1	-6.94805
REV3L	-6.9467
ASF1A	-6.94622
MOB3A	-6.94563
GYPC	-6.94444
LINC00304	-6.94352
HUWE1	-6.94219
GNAO1	-6.94104
KPNB1	-6.94047
CCDC86	-6.93814
GLIS2	-6.93471
SOS1	-6.93284
KCTD21	-6.93246
ATE1	-6.92788
DNAJC24	-6.92731
SCMH1	-6.92536
ZNF100	-6.92249
RRAGB	-6.92113
FAM111A	-6.91997
CENPC	-6.91922
APOE	-6.91841
IGFN1	-6.91739
CEPT1	-6.91505
CCDC112	-6.91303
KMT2D	-6.91257
CHRAC1	-6.90944
RHOT1	-6.90907
GNG10	-6.90819
NONO	-6.90692
NOP14-AS1	-6.90526
DRAIC	-6.90196
PELI2	-6.90007
ANO6	-6.89971
YBX1	-6.89821
SMO	-6.89774
MANEA	-6.89757
MFN1	-6.89641
PCDHB5	-6.8948
LOC100132249	-6.89464
UFM1	-6.89275
SYDE1	-6.89269
ZNF66	-6.88917
KCNE4	-6.88199
LOC642929	-6.88191
PRR25	-6.88082
HHIPL1	-6.88076
BNIP2	-6.87698
IFNGR1	-6.87589
CPTP	-6.8737
CPEB2	-6.87325
DIRC2	-6.87194
AVIL	-6.87131
STT3B	-6.86774
PHYHD1	-6.86644
LPCAT1	-6.86547
SZRD1	-6.86308
TANK	-6.8608
TNFSF13	-6.86007
PARD3B	-6.85988
MDFI	-6.85493
ANP32E	-6.85439
GNG12	-6.85342
VPS4B	-6.85293
PRPF38B	-6.8529
OBSCN	-6.85276
SNX27	-6.85093
ABCA1	-6.84975
PCYT1B	-6.84834
ZNF710	-6.8475
ZNF10	-6.84682
CXCL2	-6.84642
PI4K2B	-6.84522
JAK3	-6.84467
RAB2B	-6.8435
WARS2	-6.84218
HIST2H2AC	-6.84044
ATRX	-6.83927
PDLIM4	-6.83877
ZNF816	-6.83843
PPP1R3C	-6.83688
MLLT3	-6.83547
WDR35	-6.83126
ZNF107	-6.83103
TCF3	-6.83093
ACOX1	-6.828
ACSM2A	-6.82723
EPS15L1	-6.82713
SF3B4	-6.82543
FOLR1	-6.82409
PYGO2	-6.81496
CD55	-6.81428
WWC1	-6.81361
KCNN3	-6.81009
RAB8B	-6.80941
NCK1	-6.80873
SERPINA6	-6.80849
SIGLEC15	-6.80684
ZNF195	-6.80572
PEAK1	-6.80515
TMTC1	-6.80351
DNAJB4	-6.80346
SNX4	-6.80302
WWTR1	-6.80295
PTTG1IP	-6.80213
OR5L2	-6.80193
PLXDC2	-6.79933
NAIP	-6.79922
PHF12	-6.79646
AIM2	-6.7929
INTS1	-6.79206
ZNF730	-6.78987
VTI1A	-6.78891
PHF3	-6.77881
MRVI1	-6.77847
TGFBR2	-6.77737
LOC100507516	-6.77663
LINC00886	-6.77408
GPAM	-6.77405
SOS2	-6.76946
FHL5	-6.76903
SMIM30	-6.7661
PHF21B	-6.76605
LOC105377590	-6.76545
NPPB	-6.76247
RALA	-6.7617
CHRNB2	-6.76097
LOC101927550	-6.75915
GABRG1	-6.75854
ABCG1	-6.75663
SLC2A10	-6.75332
PTPN23	-6.75099
TEAD1	-6.74685
DNAJC12	-6.74554
BCL2L11	-6.74471
SLC35B4	-6.74432
ZNF701	-6.74334
PALMD	-6.74304
DUS4L	-6.74273
MEF2D	-6.74233
IFI44	-6.74222
TMEM119	-6.74198
TWF1	-6.73937
TCTE3	-6.73804
ENOX2	-6.73801
MGEA5	-6.73764
DAP	-6.73755
ACAD10	-6.73571
TTPA	-6.73474
ZFAND5	-6.73148
PLEKHN1	-6.73093
NUPR1	-6.73002
BROX	-6.73002
LINC01783	-6.72769
PDE5A	-6.72565
WDR44	-6.72416
GJB6	-6.72243
PINLYP	-6.72172
KAT2B	-6.72143
ZSWIM8	-6.71876
FOXK2	-6.71776
KIAA2026	-6.71706
GPATCH11	-6.71672
ABAT	-6.7156
ICAM3	-6.71547
GLI3	-6.71525
MPPE1	-6.7148
CXorf38	-6.71361
SOX9	-6.71297
CA8	-6.71088
LEPROT	-6.70965
ABHD4	-6.70646
CTBP1-AS2	-6.70507
THRAP3	-6.70446
RALGPS2	-6.70423
PDCD4	-6.70384
C2orf49	-6.70195
TIMP3	-6.70129
SPTLC1	-6.70118
DLX4	-6.70028
SSC5D	-6.69972
SEC61B	-6.69665
PRR14L	-6.69609
RHOC	-6.69542
HIST1H2AM	-6.69525
FAM89A	-6.69295
CLVS1	-6.69261
EIF2AK2	-6.68801
PREX2	-6.68511
TMEM170A	-6.68371
FAM69C	-6.68258
GNA12	-6.6818
TAAR2	-6.68067
ICE2	-6.68021
KLKB1	-6.67984
EDNRB	-6.6793
NSG2	-6.6765
TNFAIP2	-6.67215
ZCCHC11	-6.67161
NBEAL1	-6.67118
WASHC2A	-6.67108
PAICS	-6.67042
IRS2	-6.67029
ZFP36	-6.67014
GJA1	-6.67011
SLC44A2	-6.66919
DRD2	-6.66817
ZNF610	-6.66424
SDC1	-6.65943
MRO	-6.65942
TGFBR3	-6.65301
GUCD1	-6.65279
ARPC5	-6.65212
LINC01506	-6.65153
DCLK2	-6.65142
LIMCH1	-6.64778
FBXL7	-6.64758
ZNF253	-6.64553
CDH2	-6.64163
ZNRD1ASP	-6.63977
ARHGDIA	-6.63734
CCDC77	-6.63636
OXTR	-6.63526
TPTEP1	-6.635
TSPAN3	-6.6336
RIMKLB	-6.63308
TCF7L1	-6.63204
EIF2S3	-6.62688
COCH	-6.62589
PLA2G12A	-6.62481
UBE2J1	-6.6214
SLC39A7	-6.62024
UTP20	-6.61981
SLC5A10	-6.61679
TMEM30A	-6.61581
TXNDC11	-6.61575
NAALADL2	-6.61239
ZNF714	-6.60697
CARMN	-6.60095
TRDMT1	-6.59966
DDR2	-6.59593
IRX5	-6.59567
FLVCR1	-6.59422
NPAS3	-6.59347
FAM47C	-6.59253
ZNF542P	-6.58738
IFITM2	-6.5864
HEATR5A	-6.58622
DKK4	-6.58569
DUSP15	-6.58448
GRAMD1C	-6.58447
MYO15B	-6.58296
NBPF3	-6.58285
PKN2	-6.58101
FNBP1L	-6.57906
IGF2BP2	-6.57806
STOM	-6.5761
TOR1AIP1	-6.57316
IRF7	-6.57229
FCHSD2	-6.57073
SMARCA5	-6.56916
ZC3H8	-6.56597
TLX1	-6.56302
METTL2A	-6.56129
ACTBL2	-6.561
NMD3	-6.56003
SPATA32	-6.55909
ZNF844	-6.55899
RPA4	-6.556
TMED8	-6.55379
INTS14	-6.55343
PGRMC1	-6.55153
GABPB2	-6.54969
ELOVL2	-6.54926
PYGO1	-6.54916
ELP4	-6.54798
PRTG	-6.54721
MTMR7	-6.544
ESYT2	-6.54228
UBE2D1	-6.54044
PLAC4	-6.53922
LINC01023	-6.53598
GNA13	-6.5265
LYPD3	-6.52633
NOTCH2	-6.52386
UNC93B1	-6.52377
P4HA1	-6.52256
HADHA	-6.52246
HCG18	-6.52213
DOCK7	-6.52198
KRTAP13-4	-6.52019
MYBPH	-6.51844
PRICKLE4	-6.51807
ESPL1	-6.51765
LEPR	-6.51409
DNAJA4	-6.51131
ZNF137P	-6.51023
SLC4A4	-6.50955
USP15	-6.50944
WDR1	-6.50911
UFL1	-6.50746
MAK16	-6.50716
CBX1	-6.50682
GPR12	-6.50669
ADCYAP1R1	-6.50654
C5orf22	-6.50491
ATP13A4	-6.50475
LCE1D	-6.50308
GJB3	-6.50181
PAPSS1	-6.50154
TEX13B	-6.49958
ZNF608	-6.49889
ZNF224	-6.4986
C1orf112	-6.49804
GREB1L	-6.49789
MINPP1	-6.49653
DPEP3	-6.4965
DTWD1	-6.49635
HMGB3P1	-6.49519
HMGXB3	-6.49437
GPR107	-6.49145
TTC4	-6.49043
ZNF883	-6.4876
NOTCH2NL	-6.4845
FKTN	-6.48034
ANKRD17	-6.47945
PTPRJ	-6.47835
C20orf204	-6.47627
C11orf71	-6.47511
USP38	-6.47397
GUF1	-6.47388
USP18	-6.47386
HADHB	-6.47317
CMKLR1	-6.47219
2024-09-02	-6.47151
ZNF292	-6.47123
MED14	-6.47039
RCC1	-6.46962
SMAD7	-6.4684
RABL3	-6.46758
CYSTM1	-6.46711
ZNF160	-6.45903
CXorf56	-6.45821
MRPL19	-6.45729
H2AFV	-6.45623
XKR8	-6.4512
DNAJB13	-6.45025
GPHA2	-6.44853
CCDC70	-6.44805
HDAC1	-6.4465
CYP2B6	-6.44279
NFE2L2	-6.43957
CORO1C	-6.43776
RNF180	-6.43408
INPP1	-6.43265
ZXDC	-6.43261
VENTX	-6.43006
C20orf141	-6.42983
VPS39	-6.42936
CEP70	-6.42858
FBN3	-6.42838
TLR4	-6.42817
C9orf106	-6.42795
TACR2	-6.42672
SUZ12	-6.42481
FAM167A-AS1	-6.4213
DHX34	-6.42002
ZNF334	-6.41827
CCDC50	-6.41763
SRPK2	-6.4176
PRKD3	-6.41668
CENPM	-6.41663
CHST11	-6.41637
CDC14B	-6.41634
NBN	-6.41432
TAS2R39	-6.41357
ZNF229	-6.41198
NIFK	-6.41181
EGLN3	-6.41146
CD4	-6.41008
POLR1A	-6.40895
RSPO4	-6.40773
GEMIN5	-6.40659
ASB18	-6.4061
SEL1L	-6.40542
ZNF674	-6.40017
GFRAL	-6.39989
TMEM176A	-6.39978
CSNK1D	-6.39749
ALMS1P1	-6.39739
DTX3L	-6.3965
SLC22A3	-6.39508
OR7E14P	-6.39016
CASP10	-6.38998
PINK1-AS	-6.38852
SH3BP4	-6.38792
KDELR1	-6.38703
UPK2	-6.38664
MON1B	-6.38628
MTMR6	-6.38591
CCDC15	-6.3838
KRT8	-6.38334
STX17	-6.38172
TSPAN4	-6.38083
TBXT	-6.38063
RFX1	-6.38046
RSU1	-6.3788
SNTB1	-6.37822
OS9	-6.37805
P2RX3	-6.37709
CEBPZOS	-6.37693
EPHX2	-6.37626
PCBD2	-6.3734
NLGN2	-6.37209
MYOG	-6.37139
SIRT1	-6.37131
PSKH1	-6.36895
AGPS	-6.3643
DDX60L	-6.36397
TTC30B	-6.36366
KANK1	-6.36361
LOC389831	-6.36264
PCDHGB4	-6.36076
TMEM47	-6.3599
RPL23AP53	-6.35867
ZNF271P	-6.35849
DCAKD	-6.35703
OR2W5	-6.3568
LOC101060391	-6.35668
ASCC3	-6.35556
FAM8A1	-6.35392
FAM172A	-6.35015
AXL	-6.34938
EGLN1	-6.34927
RAMP1	-6.34706
SP7	-6.34661
ZNF440	-6.34561
RHOA	-6.34546
CDKN1A	-6.34428
CNN3	-6.34426
ZNF528	-6.34224
ZNF746	-6.33917
NKIRAS1	-6.33864
PSAT1	-6.33824
SLC7A11	-6.33766
PLEKHO2	-6.33555
CDH20	-6.3343
SCD5	-6.33363
RIOX2	-6.33116
STXBP4	-6.33036
DENND2C	-6.32958
SP1	-6.3269
SPOUT1	-6.32621
DIRAS3	-6.32387
CCDC88A	-6.32357
PBDC1	-6.32167
KRTAP19-8	-6.3193
FRMD1	-6.31866
HNRNPL	-6.31696
CORO2B	-6.31678
BTBD17	-6.31669
IFITM3	-6.31651
CNOT9	-6.3142
CLIC6	-6.31381
BBS4	-6.31378
FXN	-6.31277
MEX3D	-6.31275
PON3	-6.31029
PSORS1C2	-6.30968
SEC23IP	-6.30966
SPEF1	-6.30769
PCDHGA7	-6.30736
GABPB1	-6.30659
IRX4	-6.30382
