## Supplementary material for "Neuro-Immune Communication at the Core of Craving-Associated Brain Structural Network Reconfiguration in Methamphetamine Users": Supplementary Table 3.xlsx

### Sheet: Sheet1
	cognitive_terms	R	FDR-corrected P-value
1	action	0.173087	0.0283791
2	adaptation	0.0135497	0.901539
3	addiction	-0.242615	0.00126801
4	anticipation	-0.233295	0.00175573
5	anxiety	-0.271557	0.000964187
6	arousal	-0.207542	0.00766369
7	association	0.0693815	0.422722
8	attention	0.178427	0.0253074
9	autobiographical memory	0.0123816	0.901539
10	balance	0.108659	0.182485
11	belief	0.14416	0.0621189
12	categorization	0.255097	0.00126801
13	cognitive control	0.0115013	0.901539
14	communication	0.0294685	0.799327
15	competition	0.0262936	0.799327
16	concept	0.166376	0.0343512
17	consciousness	0.0783807	0.352361
18	consolidation	-0.243631	0.00126801
19	context	-0.147047	0.0588331
20	coordination	0.133588	0.0886921
21	decision	0.0726934	0.393631
22	decision making	-0.0454915	0.636464
23	detection	0.261688	0.00126801
24	discrimination	0.120853	0.130572
25	distraction	-0.0254402	0.799327
26	eating	-0.190917	0.0154604
27	efficiency	0.0742079	0.383424
28	effort	0.0479576	0.627419
29	emotion	-0.184604	0.0204894
30	emotion regulation	-0.142902	0.0640581
31	empathy	-0.0116727	0.901539
32	encoding	-0.127157	0.105543
33	episodic memory	-0.0654104	0.454774
34	expectancy	0.00850304	0.924505
35	expertise	0.00390537	0.975191
36	extinction	-0.162831	0.0369978
37	face recognition	-0.132725	0.0886921
38	facial expression	-0.15273	0.0534527
39	familiarity	-0.0900405	0.279669
40	fear	-0.232916	0.00175573
41	fixation	-0.0351533	0.731973
42	focus	-0.0402449	0.678852
43	gaze	-0.0532147	0.580654
44	goal	-0.0121418	0.901539
45	hyperactivity	-0.13544	0.0846735
46	imagery	0.145867	0.0604406
47	impulsivity	-0.00207056	0.98221
48	induction	0.0253261	0.799327
49	inference	0.113709	0.161955
50	inhibition	0.0229287	0.820529
51	insight	-0.0655894	0.454774
52	integration	0.242321	0.00126801
53	intelligence	0.0381499	0.699313
54	intention	0.148072	0.0581097
55	interference	0.103124	0.211552
56	judgment	0.131633	0.09076
57	knowledge	0.0830569	0.331728
58	language	0.163363	0.0369978
59	language comprehension	0.192528	0.0149047
60	learning	-0.246967	0.00126801
61	listening	0.246518	0.00126801
62	localization	0.305729	0.000125109
63	loss	-0.175341	0.0268912
64	maintenance	0.0183349	0.858537
65	manipulation	0.101937	0.216229
66	meaning	0.147887	0.0581097
67	memory	-0.0107857	0.903048
68	memory retrieval	-0.0451132	0.636464
69	mental imagery	0.0167051	0.872343
70	monitoring	0.180985	0.0235473
71	mood	-0.199437	0.0107978
72	morphology	0.0599607	0.505046
73	motor control	0.0960759	0.244013
74	movement	0.133193	0.0886921
75	multisensory	0.236016	0.00164379
76	naming	0.0621857	0.48525
77	navigation	-0.0966135	0.244013
78	object recognition	0.0471509	0.630885
79	pain	0.000489316	0.993908
80	perception	0.0863073	0.30705
81	planning	0.116418	0.150072
82	priming	0.0984379	0.237554
83	psychosis	-0.0454655	0.636464
84	reading	0.0963631	0.244013
85	reasoning	0.151079	0.0559279
86	recall	-0.0928374	0.265086
87	recognition	-0.051713	0.592917
88	rehearsal	0.148317	0.0581097
89	reinforcement learning	-0.2514	0.00126801
90	response inhibition	0.0201804	0.841778
91	response selection	0.161369	0.03845
92	retention	0.0263896	0.799327
93	retrieval	-0.081357	0.342883
94	reward anticipation	-0.245426	0.00126801
95	rhythm	-0.0283737	0.799327
96	risk	-0.239684	0.00139338
97	rule	0.0807175	0.344212
98	salience	-0.0443155	0.639894
99	search	-0.0271514	0.799327
100	selective attention	0.170911	0.0295794
101	semantic memory	-0.079193	0.352361
102	sentence comprehension	0.159658	0.0404214
103	skill	0.175067	0.0268912
104	sleep	-0.177868	0.0253074
105	social cognition	0.144887	0.0615875
106	spatial attention	0.165045	0.0354356
107	speech perception	0.243311	0.00126801
108	speech production	0.104935	0.202829
109	strategy	-0.0786029	0.352361
110	strength	0.0500236	0.607667
111	stress	-0.19989	0.0107978
112	sustained attention	0.11159	0.171095
113	task difficulty	0.0416564	0.667427
114	thought	-0.0742011	0.383424
115	uncertainty	0.00253637	0.98221
116	updating	-0.0911293	0.274805
117	utility	-0.0266007	0.799327
118	valence	-0.172482	0.0283791
119	verbal fluency	-0.0250917	0.799327
120	visual attention	0.169057	0.0312628
121	visual perception	0.10951	0.18039
122	word recognition	0.0207472	0.841778
123	working memory	0.149381	0.0581097
