## Supplementary material for "Neuro-Immune Communication at the Core of Craving-Associated Brain Structural Network Reconfiguration in Methamphetamine Users": Supplementary Table 4.tsv

Name	Perturbagen	Perturbation Type	Dose	Tissue	Cell Line	Disease	Timepoint	Data Level	Creation Time	z-score	p-value	q-value (BH)	q-value (Bonferroni)
CPC004_HCC515_6H_P07_piroxicam_10uM	piroxicam	Chemical	10 uM	lung	HCC515	lung cancer	6 h	5	2021-05-09	12.054406562261644	0	0	0
ASG003_XC.P091_24H_J06_emetine_0.12uM	emetine	Chemical	0.12 uM	epithelium	XC.P091	24 h	5	2021-05-07	11.28274548446013	0	0	0
FIBR029_MCLF040SZ_6H_M04_rucaparib_4uM	rucaparib	Chemical	4 uM	MCLF040SZ	6 h	5	2021-05-11	11.165254886808269	0	0	0
ASG003_XC.P912_24H_N13_AG-14361_10uM	AG-14361	Chemical	10 uM	epithelium	XC.P912	24 h	5	2021-05-07	11.043794287226618	0	0	0
LJP007_MDAMB231_24H_A07_XMD-885_10uM	XMD-885	Chemical	10 uM	breast	MDAMB231	breast adenocarcinoma	24 h	5	2021-05-18	11.033590309293565	0	0	0
ASG003_MCF7_48H_A19_procaterol_10uM	procaterol	Chemical	10 uM	breast	MCF7	breast adenocarcinoma	48 h	5	2021-05-08	10.77223542549411	0	0	0
ASG003_XC.P930_24H_P03_panobinostat_0.12uM	panobinostat	Chemical	0.12 uM	epithelium	XC.P930	24 h	5	2021-05-07	10.629605058865234	0	0	0
DOSVAL005_HCC515_24H_G16_BRD-A19037878_20uM	BRD-A19037878	Chemical	20 uM	lung	HCC515	lung cancer	24 h	5	2021-05-09	10.623542758621097	0	0	0
KMS002_THP1_6H_E19_TUL-XXI039_0.04uM	TUL-XXI039	Chemical	0.04 uM	blood	THP1	leukemia	6 h	5	2021-05-07	10.61422934868851	0	0	0
FIBR012_MCLF015CN_6H_J18_ramelteon_4uM	ramelteon	Chemical	4 uM	MCLF015CN	6 h	5	2021-05-11	10.60260904574267	0	0	0
REP.B016_HA1E_24H_N03_dexamethasone_0.25uM	dexamethasone	Chemical	0.25 uM	kidney	HA1E	24 h	5	2021-05-22	10.568402650736813	0	0	0
AICHI001_OCILY19_4H_L01_AZD-1480_10uM	AZD-1480	Chemical	10 uM	lymphoid system	OCILY19	lymphoma	4 h	5	2021-05-07	10.54348820619365	0	0	0
CPC004_HT29_6H_O23_teniposide_10uM	teniposide	Chemical	10 uM	intestine	HT29	colon adenocarcinoma	6 h	5	2021-05-09	10.496277372433997	0	0	0
ASG003_XC.P915_24H_P02_panobinostat_1.11uM	panobinostat	Chemical	1.11 uM	epithelium	XC.P915	24 h	5	2021-05-07	10.484152771945723	0	0	0
REP.A015_MDAMB231_24H_E14_dacinostat_3.33uM	dacinostat	Chemical	3.33 uM	breast	MDAMB231	breast adenocarcinoma	24 h	5	2021-05-22	10.47689947112265	0	0	0
FIBR042_MCLF0067SZ_6H_P16_BRD-K10882151_4uM	BRD-K10882151	Chemical	4 uM	MCLF0067SZ	6 h	5	2021-05-11	10.475279281145898	0	0	0
LJP008_JURKAT_24H_N03_daminozide_1.11uM	daminozide	Chemical	1.11 uM	blood	JURKAT	leukemia	24 h	5	2021-05-18	10.444549320262343	0	0	0
ASG003_XC.P909_24H_P01_panobinostat_10uM	panobinostat	Chemical	10 uM	epithelium	XC.P909	24 h	5	2021-05-07	10.364773740943477	0	0	0
LJP007_SHSY5Y_24H_P21_NVP-BGJ398_1.11uM	NVP-BGJ398	Chemical	1.11 uM	nervous system	SHSY5Y	neuroblastoma	24 h	5	2021-05-18	10.363647118774212	0	0	0
ASG003_A549_6H_B20_CV-1808_1.11uM	CV-1808	Chemical	1.11 uM	lung	A549	lung cancer	6 h	5	2021-05-07	10.358056926867672	0	0	0
REP.B028_HT29_24H_D01_lupanine_2.22uM	lupanine	Chemical	2.22 uM	intestine	HT29	colon adenocarcinoma	24 h	5	2021-05-23	10.341576053991574	0	0	0
ASG003_XC.P901_24H_F18_idarubicin_0.12uM	idarubicin	Chemical	0.12 uM	epithelium	XC.P901	24 h	5	2021-05-07	10.312605769639061	0	0	0
PBIOA022_HCC515_24H_H13_panobinostat_10uM	panobinostat	Chemical	10 uM	lung	HCC515	lung cancer	24 h	5	2021-05-20	10.304848171273553	0	0	0
LKCP001_A549_24H_M13_belinostat_10uM	belinostat	Chemical	10 uM	lung	A549	lung cancer	24 h	5	2021-05-18	10.304150738502104	0	0	0
KMS002_THP1_6H_F05_MW-STK33-1C_1.11uM	MW-STK33-1C	Chemical	1.11 uM	blood	THP1	leukemia	6 h	5	2021-05-07	10.30258419720008	0	0	0
REP.A009_MCF10A_24H_M02_eugenol_3.33uM	eugenol	Chemical	3.33 uM	breast	MCF10A	breast carcinoma	24 h	5	2021-05-21	10.300116358162644	0	0	0
LJP009_HEK293_24H_O14_serdemetan_3.33uM	serdemetan	Chemical	3.33 uM	kidney	HEK293	24 h	5	2021-05-18	10.291489651266561	0	0	0
CPC002_PC3_24H_P14_BRD-A84389633_10uM	BRD-A84389633	Chemical	10 uM	prostate gland	PC3	prostate adenocarcinoma	24 h	5	2021-05-09	10.263141691540879	0	0	0
CPC013_NEU_24H_A13_belinostat_10uM	belinostat	Chemical	10 uM	central nervous system	NEU	24 h	5	2021-05-13	10.263066583396261	0	0	0
LKCP001_U2OS_24H_N20_formestane_1.11uM	formestane	Chemical	1.11 uM	bone tissue	U2OS	osteosarcoma	24 h	5	2021-05-19	10.26072750117817	0	0	0
REP.A021_HA1E_24H_P16_PF-04457845_0.37uM	PF-04457845	Chemical	0.37 uM	kidney	HA1E	24 h	5	2021-05-23	10.258624473128876	0	0	0
CPC006_HT29_24H_B03_BRD-A19037878_10uM	BRD-A19037878	Chemical	10 uM	intestine	HT29	colon adenocarcinoma	24 h	5	2021-05-08	10.249557847100034	0	0	0
PBIOA020_HEPG2_24H_C19_BRD-A19037878_10uM	BRD-A19037878	Chemical	10 uM	liver	HEPG2	carcinoma	24 h	5	2021-05-19	10.231800135765438	0	0	0
LJP008_THP1_24H_F24_GSK-J4_0.04uM	GSK-J4	Chemical	0.04 uM	blood	THP1	leukemia	24 h	5	2021-05-18	10.229664918511308	0	0	0
PBIOA017_HT29_24H_C19_BRD-A19037878_10uM	BRD-A19037878	Chemical	10 uM	intestine	HT29	colon adenocarcinoma	24 h	5	2021-05-19	10.217068209685438	0	0	0
FIBR005_MCLF033SZ_6H_G11_BRD-K86574132_4uM	BRD-K86574132	Chemical	4 uM	MCLF033SZ	6 h	5	2021-05-11	10.207186123800746	0	0	0
AICHI001_OCILY19_4H_G02_Mps1-IN-1_2.5uM	Mps1-IN-1	Chemical	2.5 uM	lymphoid system	OCILY19	lymphoma	4 h	5	2021-05-07	10.203269770545685	0	0	0
CRCGN015_HEPG2_48H_B24_BRD-K44928623_12uM	BRD-K44928623	Chemical	12 uM	liver	HEPG2	carcinoma	48 h	5	2021-05-09	10.202014391557075	0	0	0
FIBR029_MCLF040SZ_6H_G11_BRD-K86574132_4uM	BRD-K86574132	Chemical	4 uM	MCLF040SZ	6 h	5	2021-05-11	10.153773503242668	0	0	0
LCP001_MCF10A.WT_3H_H03_NVP-ADW742_1.11uM	NVP-ADW742	Chemical	1.11 uM	breast	MCF10A	breast carcinoma	3 h	5	2021-05-07	10.134492169545828	0	0	0
CPC015_NPC_24H_B03_BRD-A19037878_10uM	BRD-A19037878	Chemical	10 uM	connective tissue	NPC	24 h	5	2021-05-15	10.131820465544429	0	0	0
REP.A009_MCF10A_24H_C05_brivanib_0.125uM	brivanib	Chemical	0.125 uM	breast	MCF10A	breast carcinoma	24 h	5	2021-05-21	10.120779568285638	0	0	0
AICHI002_TMD8_4H_F14_BRD-K32801988_2.5uM	BRD-K32801988	Chemical	2.5 uM	lymphoid system	TMD8	lymphoma	4 h	5	2021-05-08	10.115189376379098	0	0	0
CPC014_NPC_24H_B03_BRD-A19037878_10uM	BRD-A19037878	Chemical	10 uM	connective tissue	NPC	24 h	5	2021-05-14	10.096798610682724	0	0	0
ERG012_PC3_6H_I07_BRD-K51166678_10uM	BRD-K51166678	Chemical	10 uM	prostate gland	PC3	prostate adenocarcinoma	6 h	5	2021-05-10	10.0752747623823	0	0	0
T2D001_MCH58_144H_O01_CMAP-T2DTUNICAMYCIN	CMAP-T2DTUNICAMYCIN	Chemical	skin of body	MCH58	144 h	5	2021-05-07	1	10.071626652500873	0	0	0
FIBR015_MCLF022CN_6H_A08_importazole_4uM	importazole	Chemical	4 uM	MCLF022CN	6 h	5	2021-05-11	10.011110947408955	0	0	0
ASG003_A549_24H_P02_panobinostat_1.11uM	panobinostat	Chemical	1.11 uM	lung	A549	lung cancer	24 h	5	2021-05-08	10.001035726295248	0	0	0
LJP008_HUVEC_24H_J07_SB-939_10uM	SB-939	Chemical	10 uM	vascular system	HUVEC	24 h	5	2021-05-18	9.98493039414224	0	0	0
LKCP001_A549_6H_P02_filgotinib_1.11uM	filgotinib	Chemical	1.11 uM	lung	A549	lung cancer	6 h	5	2021-05-18	9.978589120789522	0	0	0
FIBR010_MCLF123SZ_6H_O18_PJ-34_4uM	PJ-34	Chemical	4 uM	MCLF123SZ	6 h	5	2021-05-11	9.975198524546784	0	0	0
REP.A005_XC.L10_24H_O20_aspirin_3.33uM	aspirin	Chemical	3.33 uM	epithelium	XC.L10	24 h	5	2021-05-21	9.936753884237502	0	0	0
FIBR011_MCLF015CN_6H_C04_SN-38_0.04uM	SN-38	Chemical	0.04 uM	MCLF015CN	6 h	5	2021-05-11	9.927837474497895	0	0	0
REP.A024_THP1_24H_A17_tagatose_0.125uM	tagatose	Chemical	0.125 uM	blood	THP1	leukemia	24 h	5	2021-05-23	9.926592825244233	0	0	0
FIBR029_MCLF040SZ_6H_O04_ixazomib_0.04uM	ixazomib	Chemical	0.04 uM	MCLF040SZ	6 h	5	2021-05-11	9.925820284328166	0	0	0
CEGS002_HIMG002_24H_D24_sertraline_0.74uM	sertraline	Chemical	0.74 uM	central nervous system	HIMG002	24 h	5	2021-05-06	9.912923142923823	0	0	0
LJP008_JURKAT_24H_F17_UNC-1215_0.12uM	UNC-1215	Chemical	0.12 uM	blood	JURKAT	leukemia	24 h	5	2021-05-18	9.886849887006562	0	0	0
ERG005_VCAP_6H_J02_BRD-A52934756_4uM	BRD-A52934756	Chemical	4 uM	prostate gland	VCAP	prostate adenocarcinoma	6 h	5	2021-05-10	9.885991508210932	0	0	0
ASG002_MCF7_24H_L24_azathioprine_0.12uM	azathioprine	Chemical	0.12 uM	breast	MCF7	breast adenocarcinoma	24 h	5	2021-05-07	9.861774496439219	0	0	0
FIBR007_MCLF051CN_6H_C04_SN-38_0.04uM	SN-38	Chemical	0.04 uM	MCLF051CN	6 h	5	2021-05-11	9.858437548871207	0	0	0
LJP001_SKBR3_24H_F06_CGP-60474_0.08uM	CGP-60474	Chemical	0.08 uM	breast	SKBR3	breast adenocarcinoma	24 h	5	2021-05-17	9.846795786455475	0	0	0
ASG002_RCC10RGB_24H_H08_camptothecin_1.11uM	camptothecin	Chemical	1.11 uM	kidney	RCC10RGB	carcinoma	24 h	5	2021-05-07	9.843802190405714	0	0	0
AICHI002_THP1_24H_H23_enzastaurin_0.04uM	enzastaurin	Chemical	0.04 uM	blood	THP1	leukemia	24 h	5	2021-05-08	9.830905049001373	0	0	0
FIBR027_MCLF130CN_6H_N08_BRD-K09907482_4uM	BRD-K09907482	Chemical	4 uM	MCLF130CN	6 h	5	2021-05-11	9.824606694588438	0	0	0
FIBR011_MCLF015CN_6H_E20_genistein_20uM	genistein	Chemical	20 uM	MCLF015CN	6 h	5	2021-05-11	9.805958415253375	0	0	0
KMS002_THP1_6H_F10_MW-STK33-1C	MW-STK33-1C	Chemical	blood	THP1	leukemia	6 h	5	2021-05-06	9.793619220066194	0	0	0
AICHI001_THP1_24H_K04_GSK-461364_0.125uM	GSK-461364	Chemical	0.125 uM	blood	THP1	leukemia	24 h	5	2021-05-07	9.777588996057803	0	0	0
REP.B024_THP1_24H_F01_tomelukast_0.22uM	tomelukast	Chemical	0.22 uM	blood	THP1	leukemia	24 h	5	2021-05-22	9.768028802221474	0	0	0
REP.A020_YAPC_24H_L04_mepacrine_0.37uM	mepacrine	Chemical	0.37 uM	pancreas	YAPC	pancreatic carcinoma	24 h	5	2021-05-23	9.755550120480002	0	0	0
LJP008_YAPC_24H_A03_vorinostat_10uM	vorinostat	Chemical	10 uM	pancreas	YAPC	pancreatic carcinoma	24 h	5	2021-05-18	9.750324739561604	0	0	0
ASG002_A204_24H_H22_YM-155_10uM	YM-155	Chemical	10 uM	muscle organ	A204	rhabdomyosarcoma	24 h	5	2021-05-07	9.747513549005916	0	0	0
ERG005_VCAP_6H_K03_alpha-estradiol_20uM	alpha-estradiol	Chemical	20 uM	prostate gland	VCAP	prostate adenocarcinoma	6 h	5	2021-05-10	9.717266426194902	0	0	0
MUC.CP003_NKDBA_24H_O23_BRD-A19037878_10uM	BRD-A19037878	Chemical	10 uM	kidney	NKDBA	24 h	5	2021-05-18	9.711268504360437	0	0	0
REP.A015_MDAMB231_24H_E13_dacinostat_10uM	dacinostat	Chemical	10 uM	breast	MDAMB231	breast adenocarcinoma	24 h	5	2021-05-22	9.685356194467355	0	0	0
ASG003_XC.P930_24H_G03_fludarabine_0.12uM	fludarabine	Chemical	0.12 uM	epithelium	XC.P930	24 h	5	2021-05-07	9.664068400335731	0	0	0
AICHI002_K562_24H_D11_SL-0101-1_0.04uM	SL-0101-1	Chemical	0.04 uM	bone marrow	K562	leukemia	24 h	5	2021-05-07	9.653456692474753	0	0	0
REP.B013_MDAMB231_24H_D07_camptothecin_2.22uM	camptothecin	Chemical	2.22 uM	breast	MDAMB231	breast adenocarcinoma	24 h	5	2021-05-22	9.649100420086931	0	0	0
REP.A002_A375_24H_G23_bevirimat-dimeglumine_0.125uM	bevirimat-dimeglumine	Chemical	0.125 uM	skin of body	A375	melanoma	24 h	5	2021-05-20	9.638306306731884	0	0	0
MUC.CP001_NKDBA_24H_G11_panobinostat_10uM	panobinostat	Chemical	10 uM	kidney	NKDBA	24 h	5	2021-05-18	9.637008008803493	0	0	0
ASG003_XC.P909_24H_P02_panobinostat_1.11uM	panobinostat	Chemical	1.11 uM	epithelium	XC.P909	24 h	5	2021-05-07	9.63548438644125	0	0	0
CPC018_NPC_24H_B03_BRD-A19037878_10uM	BRD-A19037878	Chemical	10 uM	connective tissue	NPC	24 h	5	2021-05-08	9.623316867013195	0	0	0
LJP009_ASC.C_24H_F20_chelerythrine_3.33uM	chelerythrine	Chemical	3.33 uM	adipose tissue	ASC	24 h	5	2021-05-18	9.618241702384031	0	0	0
LCP001_MCF10A.KRAS.HG_24H_I06_camptothecin_1.11uM	camptothecin	Chemical	1.11 uM	breast	MCF10A	breast carcinoma	24 h	5	2021-05-07	9.614271700454243	0	0	0
LUNG001_HFL1_24H_B07_panobinostat_10uM	panobinostat	Chemical	10 uM	lung	HFL1	24 h	5	2021-05-06	9.611921888501206	0	0	0
AICHI002_TMD8_24H_B24_selumetinib_0.01uM	selumetinib	Chemical	0.01 uM	lymphoid system	TMD8	lymphoma	24 h	5	2021-05-08	9.609078508740682	0	0	0
CPC013_ASC_24H_I06_apicidin_10uM	apicidin	Chemical	10 uM	adipose tissue	ASC	24 h	5	2021-05-13	9.60432523615988	0	0	0
LJP008_JURKAT_24H_N06_daminozide_0.04uM	daminozide	Chemical	0.04 uM	blood	JURKAT	leukemia	24 h	5	2021-05-18	9.599217882325881	0	0	0
LKCP001_A549_24H_E07_JNJ-26481585_10uM	JNJ-26481585	Chemical	10 uM	lung	A549	lung cancer	24 h	5	2021-05-18	9.55444269839883	0	0	0
CPC007_HA1E_6H_N08_BRD-K11671649_10uM	BRD-K11671649	Chemical	10 uM	kidney	HA1E	6 h	5	2021-05-09	9.553992049531123	0	0	0
ERG005_VCAP_6H_E09_tretinoin_1.11uM	tretinoin	Chemical	1.11 uM	prostate gland	VCAP	prostate adenocarcinoma	6 h	5	2021-05-10	9.550622912758275	0	0	0
PBIOA015_HT29_24H_C19_BRD-A19037878_10uM	BRD-A19037878	Chemical	10 uM	intestine	HT29	colon adenocarcinoma	24 h	5	2021-05-19	9.540601340319295	0	0	0
LJP008_THP1_24H_I24_methylstat_0.04uM	methylstat	Chemical	0.04 uM	blood	THP1	leukemia	24 h	5	2021-05-18	9.523272818382514	0	0	0
REP.A013_THP1_24H_C01_triamcinolone_10uM	triamcinolone	Chemical	10 uM	blood	THP1	leukemia	24 h	5	2021-05-22	9.50089059128646	0	0	0
AICHI002_TMD8_4H_E13_BRD-K30520487_10uM	BRD-K30520487	Chemical	10 uM	lymphoid system	TMD8	lymphoma	4 h	5	2021-05-08	9.494946318126722	0	0	0
ASG003_XC.P936_24H_O24_ceritinib_0.08uM	ceritinib	Chemical	0.08 uM	epithelium	XC.P936	24 h	5	2021-05-07	9.477317363611471	0	0	0
MOAR010_JHH5_24H_C11_hymecromone_3.33uM	hymecromone	Chemical	3.33 uM	liver	JHH5	carcinoma	24 h	5	2021-05-17	9.476705768719585	0	0	0
DOS009_VCAP_24H_M07_BRD-K85058337_4uM	BRD-K85058337	Chemical	4 uM	prostate gland	VCAP	prostate adenocarcinoma	24 h	5	2021-05-10	9.475546957345484	0	0	0
REP.B027_HA1E_24H_I14_mepyramine_0.74uM	mepyramine	Chemical	0.74 uM	kidney	HA1E	24 h	5	2021-05-23	9.458100408324302	0	0	0
LJP008_SHSY5Y_24H_J07_SB-939_10uM	SB-939	Chemical	10 uM	nervous system	SHSY5Y	neuroblastoma	24 h	5	2021-05-18	9.45490294731058	0	0	0
CPC010_A549_24H_D01_BRD-A19037878_10uM	BRD-A19037878	Chemical	10 uM	lung	A549	lung cancer	24 h	5	2021-05-11	9.414999063048729	0	0	0
