## Supplementary material for "Neuro-Immune Communication at the Core of Craving-Associated Brain Structural Network Reconfiguration in Methamphetamine Users": Supplementary Table 5.tsv

Name	Perturbagen	Perturbation Type	Dose	Cell Line	Timepoint	Data Level	Creation Time	z-score	p-value	q-value (BH)	q-value (Bonferroni)
FIBR027_MCLF130CN_6H_F24_BRD-K58930050_4uM	BRD-K58930050	Chemical	4 uM	MCLF130CN	6 h	5	2021-05-11	-12.220298994252094	0	0	0
LJP007_THP1_24H_K09_GSK-1059615_1.11uM	GSK-1059615	Chemical	1.11 uM	blood	THP1	leukemia	24 h	5	2021-05-18	-10.987516827438123	0	0	0
ASG003_XC.P091_24H_D24_birinapant_0.12uM	birinapant	Chemical	0.12 uM	epithelium	XC.P091	24 h	5	2021-05-07	-10.873663609932745	0	0	0
POL001_HEPG2_24H_C02_narciclasine_3.33uM	narciclasine	Chemical	3.33 uM	liver	HEPG2	carcinoma	24 h	5	2021-05-06	-10.836721132515816	0	0	0
PBIOA010_XC.R10_24H_I18_BRD-K34051200_1.11uM	BRD-K34051200	Chemical	1.11 uM	epithelium	XC.R10	24 h	5	2021-05-20	-10.777889995810323	0	0	0
PBIOA013_HA1E_24H_E07_BRD-K13274297_10uM	BRD-K13274297	Chemical	10 uM	kidney	HA1E	24 h	5	2021-05-20	-10.72263186084164	0	0	0
LKCP001_A549_6H_G24_NVP-BEZ235_0.12uM	NVP-BEZ235	Chemical	0.12 uM	lung	A549	lung cancer	6 h	5	2021-05-18	-10.599186260295093	0	0	0
LRS001_PHH.MGH_24H_D17_BRD-K90864987_3.33uM	BRD-K90864987	Chemical	3.33 uM	liver	PHH	24 h	5	2021-05-06	-10.594593933738473	0	0	0
FIBR015_MCLF022CN_6H_P15_ZM-336372_4uM	ZM-336372	Chemical	4 uM	MCLF022CN	6 h	5	2021-05-11	-10.483004690306569	0	0	0
FIBR010_MCLF123SZ_6H_E22_AGK-2_4uM	AGK-2	Chemical	4 uM	MCLF123SZ	6 h	5	2021-05-11	-10.436298154089348	0	0	0
FIBR029_MCLF040SZ_6H_B23_oligomycin-a_2.22uM	oligomycin-a	Chemical	2.22 uM	MCLF040SZ	6 h	5	2021-05-11	-10.363754416123665	0	0	0
FIBR013_MCLF162SZ_6H_N02_losartan_4uM	losartan	Chemical	4 uM	MCLF162SZ	6 h	5	2021-05-11	-10.279096807404652	0	0	0
FIBR015_MCLF022CN_6H_O10_progesterone_4uM	progesterone	Chemical	4 uM	MCLF022CN	6 h	5	2021-05-11	-10.250405496160718	0	0	0
LKCP001_U2OS_6H_M11_resminostat_1.11uM	resminostat	Chemical	1.11 uM	bone tissue	U2OS	osteosarcoma	6 h	5	2021-05-19	-10.0751567352979	0	0	0
LKCP001_A549_6H_F22_ulipristal_10uM	ulipristal	Chemical	10 uM	lung	A549	lung cancer	6 h	5	2021-05-18	-10.053343184153952	0	0	0
REP.B011_HA1E_24H_J24_cabazitaxel_0.01uM	cabazitaxel	Chemical	0.01 uM	kidney	HA1E	24 h	5	2021-05-21	-10.032988876962575	0	0	0
CEGS002_HIMG001_24H_G16_tacedinaline_1.25uM	tacedinaline	Chemical	1.25 uM	central nervous system	HIMG001	24 h	5	2021-05-05	-9.961335706997358	0	0	0
CEGS002_HIMG001_24H_G17_tacedinaline_0.66uM	tacedinaline	Chemical	0.66 uM	central nervous system	HIMG001	24 h	5	2021-05-06	-9.95070253966649	0	0	0
LRS001_PHH.MGH_24H_F22_BX-912_10uM	BX-912	Chemical	10 uM	liver	PHH	24 h	5	2021-05-06	-9.880669559678026	0	0	0
CPC006_PC3_24H_O10_PAC-1_10uM	PAC-1	Chemical	10 uM	prostate gland	PC3	prostate adenocarcinoma	24 h	5	2021-05-09	-9.875884097892389	0	0	0
LJP007_SHSY5Y_24H_K12_GSK-1059615_0.04uM	GSK-1059615	Chemical	0.04 uM	nervous system	SHSY5Y	neuroblastoma	24 h	5	2021-05-18	-9.847117678503837	0	0	0
FIBR029_MCLF040SZ_6H_L22_tacrolimus_4uM	tacrolimus	Chemical	4 uM	MCLF040SZ	6 h	5	2021-05-11	-9.80307211655307	0	0	0
FIBR032_MCLF054CN_6H_B09_DC-45-A2_0.74uM	DC-45-A2	Chemical	0.74 uM	MCLF054CN	6 h	5	2021-05-11	-9.7842092425191	0	0	0
FIBR010_MCLF123SZ_6H_N08_BRD-K09907482_4uM	BRD-K09907482	Chemical	4 uM	MCLF123SZ	6 h	5	2021-05-11	-9.72091453607633	0	0	0
FIBR013_MCLF162SZ_6H_A15_BRD-K89329876_4uM	BRD-K89329876	Chemical	4 uM	MCLF162SZ	6 h	5	2021-05-11	-9.696354172786366	0	0	0
REP.A005_PC3_24H_G17_bortezomib_20uM	bortezomib	Chemical	20 uM	prostate gland	PC3	prostate adenocarcinoma	24 h	5	2021-05-21	-9.67404705383493	0	0	0
REP.A005_PC3_24H_B14_arbutin_3.33uM	arbutin	Chemical	3.33 uM	prostate gland	PC3	prostate adenocarcinoma	24 h	5	2021-05-21	-9.672598539617304	0	0	0
AICHI001_OCILY19_4H_B21_trametinib_0.66uM	trametinib	Chemical	0.66 uM	lymphoid system	OCILY19	lymphoma	4 h	5	2021-05-07	-9.658971776236678	0	0	0
REP.B012_A375_24H_M03_dasabuvir_0.25uM	dasabuvir	Chemical	0.25 uM	skin of body	A375	melanoma	24 h	5	2021-05-21	-9.607629994523055	0	0	0
REP.A003_A375_24H_D20_LX-1031_3.33uM	LX-1031	Chemical	3.33 uM	skin of body	A375	melanoma	24 h	5	2021-05-20	-9.598531179289377	0	0	0
ASG002_OAW28_24H_I14_lapatinib_1.11uM	lapatinib	Chemical	1.11 uM	ovary	OAW28	ovarian cystadenocarcinoma	24 h	5	2021-05-08	-9.595816556348197	0	0	0
CRCGN016_MCF10A.TP53.M_24H_L23_hydroxyprogesterone-caproate_30uM	hydroxyprogesterone-caproate	Chemical	30 uM	breast	MCF10A	breast carcinoma	24 h	5	2021-05-09	-9.583391523281453	0	0	0
LRS001_PHH.MGH_24H_L02_VU-0418947-2_3.33uM	VU-0418947-2	Chemical	3.33 uM	liver	PHH	24 h	5	2021-05-05	-9.577565277206114	0	0	0
REP.A009_THP1_24H_L08_MBX-2982_3.33uM	MBX-2982	Chemical	3.33 uM	blood	THP1	leukemia	24 h	5	2021-05-21	-9.565365568573222	0	0	0
LRS001_PHH.MGH_24H_L06_BRD-K61033289_1.11uM	BRD-K61033289	Chemical	1.11 uM	liver	PHH	24 h	5	2021-05-05	-9.545172207406026	0	0	0
ASG002_IM95_24H_P23_digitoxin_1.11uM	digitoxin	Chemical	1.11 uM	stomach	IM95	gastric adenocarcinoma	24 h	5	2021-05-07	-9.539077717957051	0	0	0
ASG003_U2OS_6H_N10_indinavir_10uM	indinavir	Chemical	10 uM	bone tissue	U2OS	osteosarcoma	6 h	5	2021-05-08	-9.514367138377851	0	0	0
REP.A022_HELA_24H_O22_almitrine_0.37uM	almitrine	Chemical	0.37 uM	uterine cervix	HELA	cervical adenocarcinoma	24 h	5	2021-05-23	-9.49843348198397	0	0	0
AICHI001_OCILY3_4H_G02_Mps1-IN-1_2.5uM	Mps1-IN-1	Chemical	2.5 uM	lymphoid system	OCILY3	lymphoma	4 h	5	2021-05-07	-9.496491399958856	0	0	0
REP.B017_YAPC_24H_J21_trilostane_0.25uM	trilostane	Chemical	0.25 uM	pancreas	YAPC	pancreatic carcinoma	24 h	5	2021-05-22	-9.49601929162126	0	0	0
FIBR032_MCLF054CN_6H_M24_cytosporone-b_4uM	cytosporone-b	Chemical	4 uM	MCLF054CN	6 h	5	2021-05-11	-9.388453698793871	0	0	0
CEGS001_NPC.215_24H_B09_entinostat_2.5uM	entinostat	Chemical	2.5 uM	central nervous system	NPC	24 h	5	2021-05-06	-9.377208936571117	0	0	0
ASG002_A204_24H_M01_amlodipine_10uM	amlodipine	Chemical	10 uM	muscle organ	A204	rhabdomyosarcoma	24 h	5	2021-05-07	-9.368442743120745	0	0	0
CRCGN015_HEPG2_48H_N17_BRD-A13592825_30uM	BRD-A13592825	Chemical	30 uM	liver	HEPG2	carcinoma	48 h	5	2021-05-09	-9.32799164237668	0	0	0
CPC004_HA1E_24H_G09_digitoxin_10uM	digitoxin	Chemical	10 uM	kidney	HA1E	24 h	5	2021-05-09	-9.320931476782622	0	0	0
LKCP002_U2OS_48H_P15_methylprednisolone_0.12uM	methylprednisolone	Chemical	0.12 uM	bone tissue	U2OS	osteosarcoma	48 h	5	2021-05-19	-9.318656772974203	0	0	0
FIBR027_MCLF130CN_6H_A05_entinostat_4uM	entinostat	Chemical	4 uM	MCLF130CN	6 h	5	2021-05-11	-9.31012663369263	0	0	0
PBIOA014_HCC515_24H_H06_AZD-7545_0.05uM	AZD-7545	Chemical	0.05 uM	lung	HCC515	lung cancer	24 h	5	2021-05-20	-9.306113712823059	0	0	0
FIBR017_MCLF076SZ_6H_E22_AGK-2_4uM	AGK-2	Chemical	4 uM	MCLF076SZ	6 h	5	2021-05-11	-9.3031201167733	0	0	0
CRCGN004_HA1E_24H_G11_urethane_20uM	urethane	Chemical	20 uM	kidney	HA1E	24 h	5	2021-05-09	-9.292486949442432	0	0	0
MOAR018_HAP1.SRC_24H_H19_nutlin-3_3.33uM	nutlin-3	Chemical	3.33 uM	bone marrow	HAP1	chronic myeloid leukemia	24 h	5	2021-05-18	-9.287004054885346	0	0	0
ASG003_MCF7_48H_F08_orciprenaline_1.11uM	orciprenaline	Chemical	1.11 uM	breast	MCF7	breast adenocarcinoma	48 h	5	2021-05-08	-9.278935294206423	0	0	0
AICHI002_MINO_24H_N07_AZD-5438_10uM	AZD-5438	Chemical	10 uM	blood	MINO	lymphoma	24 h	5	2021-05-07	-9.27374210249286	0	0	0
FIBR010_MCLF123SZ_6H_G12_GSK-2334470_0.37uM	GSK-2334470	Chemical	0.37 uM	MCLF123SZ	6 h	5	2021-05-11	-9.263463016415193	0	0	0
ERG005_VCAP_24H_N04_alvespimycin_20uM	alvespimycin	Chemical	20 uM	prostate gland	VCAP	prostate adenocarcinoma	24 h	5	2021-05-10	-9.263001637812541	0	0	0
AICHI002_K562_4H_H16_MK-2206_0.125uM	MK-2206	Chemical	0.125 uM	bone marrow	K562	leukemia	4 h	5	2021-05-07	-9.262518799739999	0	0	0
REP.B006_PC3_24H_J06_moracizine_0.01uM	moracizine	Chemical	0.01 uM	prostate gland	PC3	prostate adenocarcinoma	24 h	5	2021-05-21	-9.257658229809744	0	0	0
LJP007_THP1_24H_F06_PF-04217903_0.04uM	PF-04217903	Chemical	0.04 uM	blood	THP1	leukemia	24 h	5	2021-05-18	-9.250447847926452	0	0	0
REP.B008_PC3_24H_G12_alprostadil_0.01uM	alprostadil	Chemical	0.01 uM	prostate gland	PC3	prostate adenocarcinoma	24 h	5	2021-05-21	-9.246746089370296	0	0	0
AICHI001_KMS34_24H_C24_sirolimus_0.01uM	sirolimus	Chemical	0.01 uM	lymphoid tissue	KMS34	myeloma	24 h	5	2021-05-07	-9.242025005994332	0	0	0
CEGS001_NPC.170_24H_O08_LY-2365109_12.5uM	LY-2365109	Chemical	12.5 uM	central nervous system	NPC	24 h	5	2021-05-06	-9.235039948544893	0	0	0
REP.A004_A375_24H_I18_tafamidis-meglumine_0.04uM	tafamidis-meglumine	Chemical	0.04 uM	skin of body	A375	melanoma	24 h	5	2021-05-20	-9.2327008663268	0	0	0
POL001_HEPG2_24H_C01_narciclasine_10uM	narciclasine	Chemical	10 uM	liver	HEPG2	carcinoma	24 h	5	2021-05-06	-9.224127808105445	0	0	0
DOS060_A549_24H_D14_BRD-K48710089_4uM	BRD-K48710089	Chemical	4 uM	lung	A549	lung cancer	24 h	5	2021-05-08	-9.22172434747768	0	0	0
CRCGN015_MCF10A.WT.HP_24H_P20_spironolactone_30uM	spironolactone	Chemical	30 uM	breast	MCF10A	breast carcinoma	24 h	5	2021-05-09	-9.210061125592057	0	0	0
REP.A009_HA1E_24H_O15_cimetidine_1.11uM	cimetidine	Chemical	1.11 uM	kidney	HA1E	24 h	5	2021-05-21	-9.205168366456967	0	0	0
AICHI001_OCILY19_4H_A15_GSK-2110183_0.66uM	GSK-2110183	Chemical	0.66 uM	lymphoid system	OCILY19	lymphoma	4 h	5	2021-05-07	-9.199975174743406	0	0	0
ERG005_VCAP_6H_K12_thioridazine_20uM	thioridazine	Chemical	20 uM	prostate gland	VCAP	prostate adenocarcinoma	6 h	5	2021-05-10	-9.180371948998204	0	0	0
REP.A003_HA1E_24H_B17_lucitanib_0.125uM	lucitanib	Chemical	0.125 uM	kidney	HA1E	24 h	5	2021-05-20	-9.178354758828473	0	0	0
REP.B011_HT29_24H_M08_moclobemide_0.74uM	moclobemide	Chemical	0.74 uM	intestine	HT29	colon adenocarcinoma	24 h	5	2021-05-21	-9.17242121540368	0	0	0
LJP008_JURKAT_24H_I14_BIX-01294_3.33uM	BIX-01294	Chemical	3.33 uM	blood	JURKAT	leukemia	24 h	5	2021-05-18	-9.168054213280913	0	0	0
AICHI002_THP1_24H_A21_TG-101348_0.66uM	TG-101348	Chemical	0.66 uM	blood	THP1	leukemia	24 h	5	2021-05-08	-9.158375992360185	0	0	0
FIBR015_MCLF022CN_6H_P01_estradiol_0.37uM	estradiol	Chemical	0.37 uM	MCLF022CN	6 h	5	2021-05-11	-9.154105557851924	0	0	0
FIBR018_MCLF076SZ_6H_H18_ABT-737_4uM	ABT-737	Chemical	4 uM	MCLF076SZ	6 h	5	2021-05-11	-9.151626989079544	0	0	0
REP.A009_HEK293_24H_A09_GSK-2110183_1.11uM	GSK-2110183	Chemical	1.11 uM	kidney	HEK293	24 h	5	2021-05-21	-9.147624797944918	0	0	0
FIBR037_MCLF035SZ_6H_E22_AGK-2_4uM	AGK-2	Chemical	4 uM	MCLF035SZ	6 h	5	2021-05-11	-9.137399360541975	0	0	0
REP.B016_THP1_24H_F19_ivacaftor_2.22uM	ivacaftor	Chemical	2.22 uM	blood	THP1	leukemia	24 h	5	2021-05-22	-9.128032301934663	0	0	0
LJP008_THP1_24H_H15_entinostat_1.11uM	entinostat	Chemical	1.11 uM	blood	THP1	leukemia	24 h	5	2021-05-18	-9.125317678993483	0	0	0
REP.A009_THP1_24H_F05_acifran_0.125uM	acifran	Chemical	0.125 uM	blood	THP1	leukemia	24 h	5	2021-05-21	-9.11940559503858	0	0	0
CEGS002_HIMG002_24H_F17_pramipexole_1.67uM	pramipexole	Chemical	1.67 uM	central nervous system	HIMG002	24 h	5	2021-05-06	-9.11463086298789	0	0	0
LJP008_THP1_24H_H18_entinostat_0.04uM	entinostat	Chemical	0.04 uM	blood	THP1	leukemia	24 h	5	2021-05-18	-9.070875003880648	0	0	0
PBIOA021_HA1E_24H_O23_sonidegib_0.125uM	sonidegib	Chemical	0.125 uM	kidney	HA1E	24 h	5	2021-05-20	-9.066261217854136	0	0	0
CPC016_HT29_6H_M18_L-745870_10uM	L-745870	Chemical	10 uM	intestine	HT29	colon adenocarcinoma	6 h	5	2021-05-15	-9.062151729370058	0	0	0
AICHI002_OCILY3_4H_L04_BRD-K08177763_0.125uM	BRD-K08177763	Chemical	0.125 uM	lymphoid system	OCILY3	lymphoma	4 h	5	2021-05-08	-9.060349133899233	0	0	0
AICHI002_OCILY3_4H_L05_BRD-K08177763_0.04uM	BRD-K08177763	Chemical	0.04 uM	lymphoid system	OCILY3	lymphoma	4 h	5	2021-05-08	-9.058278295054777	0	0	0
REP.A025_THP1_24H_M12_menadione_0.04uM	menadione	Chemical	0.04 uM	blood	THP1	leukemia	24 h	5	2021-05-23	-9.056615186138243	0	0	0
AICHI002_K562_4H_C22_sirolimus_0.125uM	sirolimus	Chemical	0.125 uM	bone marrow	K562	leukemia	4 h	5	2021-05-07	-9.052945616786925	0	0	0
LJP001_BT20_24H_A16_AZD-8055_2.22uM	AZD-8055	Chemical	2.22 uM	breast	BT20	breast carcinoma	24 h	5	2021-05-17	-9.049158020351207	0	0	0
LPROT004_YAPC_6H_F08_dinaciclib_4uM	dinaciclib	Chemical	4 uM	pancreas	YAPC	pancreatic carcinoma	6 h	5	2021-05-05	-9.042290989986167	0	0	0
AICHI002_OCILY3_4H_L02_BRD-K08177763_2.5uM	BRD-K08177763	Chemical	2.5 uM	lymphoid system	OCILY3	lymphoma	4 h	5	2021-05-08	-9.035713662464651	0	0	0
REP.A023_HA1E_24H_O04_MG-132_20uM	MG-132	Chemical	20 uM	kidney	HA1E	24 h	5	2021-05-23	-9.034104202222846	0	0	0
AICHI002_K562_4H_N13_idelalisib_10uM	idelalisib	Chemical	10 uM	bone marrow	K562	leukemia	4 h	5	2021-05-07	-9.025155603278403	0	0	0
LJP007_HUVEC_24H_C23_CGP-60474_0.12uM	CGP-60474	Chemical	0.12 uM	vascular system	HUVEC	24 h	5	2021-05-18	-9.024265035277937	0	0	0
REP.B008_MDAMB231_24H_J06_gaboxadol_0.01uM	gaboxadol	Chemical	0.01 uM	breast	MDAMB231	breast adenocarcinoma	24 h	5	2021-05-21	-9.024104089253756	0	0	0
ASG003_XC.P911_24H_D11_digoxin_1.11uM	digoxin	Chemical	1.11 uM	epithelium	XC.P911	24 h	5	2021-05-07	-9.02367489985594	0	0	0
PBIOA019_MCF7_24H_J11_palmostatin-b_0.125uM	palmostatin-b	Chemical	0.125 uM	breast	MCF7	breast adenocarcinoma	24 h	5	2021-05-19	-9.020209195468585	0	0	0
CPC004_HA1E_24H_B15_yohimbine_10uM	yohimbine	Chemical	10 uM	kidney	HA1E	24 h	5	2021-05-09	-9.01880360019074	0	0	0
FIBR029_MCLF040SZ_6H_O17_gallic-acid_4uM	gallic-acid	Chemical	4 uM	MCLF040SZ	6 h	5	2021-05-11	-9.01123913705425	0	0	0
REP.A009_THP1_24H_B11_GW-842166_0.125uM	GW-842166	Chemical	0.125 uM	blood	THP1	leukemia	24 h	5	2021-05-21	-9.008706919607143	0	0	0
FIBR031_MCLF054CN_6H_D24_SID-26681509_4uM	SID-26681509	Chemical	4 uM	MCLF054CN	6 h	5	2021-05-11	-9.00736570273897	0	0	0
